# Transcriptional analysis of efferocytosis in mouse skin wounds

**DOI:** 10.1101/2024.08.12.607219

**Authors:** Will Krause, Diane King, Valerie Horsley

**Affiliations:** Dept. of Molecular, Cellular, and Developmental Biology, Yale University, New Haven, Connecticut, USA; SunnyCrest Bioinformatics, Flemington, New Jersey, USA; Dept. of Dermatology, Yale School of Medicine, New Haven, Connecticut, USA

## Abstract

Defects in apoptotic cell clearance, or efferocytosis, can cause inflammatory diseases and prevent tissue repair due in part to inducing a pro-repair transcriptional program in phagocytic cells like macrophages. While the cellular machinery and metabolic pathways involved in efferocytosis have been characterized, the precise efferocytic response of macrophages is dependent on the identity and macromolecular cues of apoptotic cells, and the complex tissue microenvironment in which efferocytosis occurs. Here, we find that macrophages undergoing active efferocytosis in mid-stage mouse skin wounds in vivo display a pro-repair gene program, while efferocytosis of apoptotic skin fibroblasts in vitro also induces an inflammatory transcription response. These data provide a resource for understanding how the skin wound environment influences macrophage efferocytosis and will be useful for future investigations that define the role of efferocytosis during tissue repair.
