## Supplemental Table 2 for "Transcriptional analysis of efferocytosis in mouse skin wounds"

### Sheet: Sheet 1 - res2v3_500 (2)
res2v3_500 (2)
genename	baseMean	log2FoldChange	lfcSE	stat	pvalue	padj
Cck	214.086	2.98155	0.709151	4.20439	2.62e-05	0.00360791
Npy	708.704	2.96064	0.754243	3.92532	8.66e-05	0.00843274
Lyzl4	109.357	2.48655	0.557329	4.46155	8.14e-06	0.00146356
Timp1	256.24	2.38396	0.74839	3.18545	0.00144531	0.0577212
Gng11	280.53	2.37351	0.59312	4.00173	6.29e-05	0.00652274
Cd276	75.5537	2.36701	0.725041	3.26466	0.00109595	0.0472772
Kitl	90.2679	2.28878	0.587403	3.89644	9.76e-05	0.00908699
Syngr1	1964.08	2.16197	0.52934	4.08428	4.42e-05	0.00504505
Flrt2	439.331	2.12111	0.521579	4.0667	4.77e-05	0.00532658
Fkbp11	325.269	2.10219	0.577438	3.64054	0.000272066	0.019067
Pf4	21659.5	2.08138	0.407543	5.10715	3.27e-07	0.00011196
Maged2	149.36	2.06921	0.604425	3.42343	0.000618351	0.0323248
Spp1	39134.9	2.06657	0.457321	4.51886	6.22e-06	0.00119177
Mmp13	3119.72	2.06449	0.581915	3.54775	0.000388542	0.0251415
Sphk1	156.833	2.00197	0.636648	3.14455	0.00166345	0.0623764
P4ha2	170.049	1.97798	0.622592	3.17701	0.00148803	0.0584262
Emp1	2081.73	1.96087	0.46195	4.24476	2.19e-05	0.00318115
Gpr176	255.861	1.95435	0.603139	3.2403	0.00119404	0.0494968
Plpp3	625.359	1.94129	0.553738	3.50579	0.000455255	0.0274498
4930430E12Rik	420.283	1.91509	0.557309	3.43631	0.000589706	0.031447
Gask1b	674.179	1.90105	0.471379	4.03295	5.51e-05	0.00602607
Lipn	178.048	1.89089	0.639846	2.95523	0.00312439	0.0932463
Prokr1	130.594	1.87924	0.57638	3.26041	0.00111251	0.0477858
Dhrs9	116.344	1.87509	0.605559	3.09647	0.00195839	0.0699746
Mfap3l	208.416	1.84436	0.58865	3.13321	0.00172909	0.063934
S1pr1	580.182	1.84163	0.29023	6.34543	2.22e-10	3.92e-07
Akr1b8	667.245	1.83732	0.58069	3.16403	0.00155602	0.059828
Il1rn	10655.5	1.82586	0.539687	3.38319	0.000716502	0.0359897
Spsb4	216.206	1.82093	0.489107	3.72297	0.000196892	0.015684
Rcn1	141.024	1.80985	0.552988	3.27285	0.00106467	0.0468762
Hmox1	9745.84	1.77627	0.516551	3.43872	0.000584477	0.031447
Tceal8	385.38	1.77172	0.57765	3.06711	0.00216139	0.0744698
Myo1b	463.699	1.75972	0.35236	4.99408	5.91e-07	0.000190101
Lrrc27	471.735	1.7492	0.572139	3.0573	0.00223342	0.0748397
Cd36	18933.4	1.73634	0.330073	5.26048	1.44e-07	6.1e-05
Gm8818	138.258	1.69818	0.551949	3.07669	0.00209313	0.0733079
Gpnmb	265807	1.69603	0.546473	3.10359	0.00191187	0.0690095
Angptl2	385.103	1.69158	0.532934	3.17409	0.00150305	0.0584262
Il7r	2314.47	1.68823	0.305004	5.5351	3.11e-08	1.74e-05
Ak1	186.24	1.68667	0.482694	3.49428	0.000475341	0.028024
Igf2bp2	272.053	1.68491	0.568244	2.96511	0.00302576	0.091741
Lox	303.42	1.68432	0.450217	3.74113	0.000183196	0.0147278
Msr1	21558.6	1.68089	0.313735	5.35767	8.43e-08	3.74e-05
Fstl1	262.85	1.61423	0.400619	4.02934	5.59e-05	0.00605679
Csf1	3716.19	1.6096	0.443431	3.62989	0.000283542	0.0195386
Oit3	140.941	1.58124	0.520494	3.03795	0.0023819	0.078499
Ednrb	231.638	1.56133	0.484459	3.22283	0.00126932	0.0522092
Lgals1	8874.63	1.52659	0.350348	4.35736	1.32e-05	0.0021828
Ctsl	14436	1.49139	0.397108	3.75561	0.000172917	0.0140076
Ctsb	227213	1.47149	0.452727	3.25028	0.00115292	0.0488086
Lpl	23097.3	1.42961	0.402737	3.54975	0.000385604	0.0251045
Ahnak2	700.295	1.42026	0.462245	3.07253	0.00212253	0.0736087
Car13	379.116	1.40546	0.453725	3.0976	0.00195096	0.0699444
Cald1	326.873	1.40467	0.425706	3.29962	0.000968144	0.0442268
Slc7a8	4232.14	1.36128	0.359944	3.78192	0.000155622	0.0131323
Pls3	1502.57	1.35717	0.37745	3.59562	0.00032362	0.0215991
Igf2r	859.572	1.35444	0.431652	3.1378	0.00170222	0.0633822
Mfge8	8084.4	1.34894	0.329478	4.09418	4.24e-05	0.00499527
Ccl6	151760	1.33333	0.354464	3.76152	0.000168881	0.0139452
Rgl1	1763.55	1.32837	0.446852	2.97273	0.00295165	0.0901971
Vat1	10860.9	1.32544	0.438822	3.02045	0.00252403	0.0814134
Met	1249.42	1.32354	0.397877	3.3265	0.000879448	0.0409329
Aig1	211.36	1.31223	0.411218	3.19108	0.00141744	0.0574118
Abca1	1351.74	1.30505	0.413317	3.15752	0.00159119	0.0609594
Tubb2a	1030.05	1.28065	0.378671	3.38196	0.000719713	0.0359897
Hal	253.151	1.27479	0.367969	3.46439	0.000531427	0.0295262
Tmsb10	16739.1	1.26768	0.364961	3.47346	0.000513784	0.028848
Rab3il1	4276.2	1.24264	0.35641	3.48655	0.000489302	0.0282418
Rhoc	889.32	1.23314	0.388749	3.17208	0.0015135	0.0586178
C3ar1	7560.76	1.23242	0.324876	3.7935	0.000148538	0.0128153
Apbb2	690.786	1.21862	0.397863	3.06292	0.00219187	0.0744855
Lrpap1	17663.3	1.16871	0.38246	3.05577	0.00224486	0.0749132
Lgals3	180289	1.15572	0.382574	3.02091	0.00252019	0.0814134
Cav2	3220.32	1.1449	0.28752	3.98199	6.83e-05	0.00690686
Speg	795.519	1.13604	0.250738	4.53078	5.88e-06	0.00115487
Trmt10c	954.496	1.12885	0.269019	4.19617	2.71e-05	0.00369331
Itsn1	1354.68	1.12606	0.297478	3.78535	0.000153493	0.0131323
Bet1	1026.54	1.09684	0.311367	3.52266	0.00042724	0.0266658
Anxa1	24888.5	1.07787	0.355352	3.03323	0.00241949	0.079491
Dab2	9978.13	1.06791	0.350643	3.04558	0.00232234	0.0770145
Naa50	5081.95	1.05062	0.269122	3.90389	9.47e-05	0.0090497
Hk3	3191.95	1.04271	0.339779	3.06878	0.00214937	0.0742967
Lhfpl2	2743.42	1.02802	0.348863	2.94678	0.00321104	0.0946542
Cycs	1863.86	1.02428	0.313182	3.27055	0.0010734	0.0468762
Tmem120a	1933.05	1.01775	0.344115	2.95759	0.00310051	0.0932463
Tceal9	856.4	0.991971	0.327521	3.02873	0.00245585	0.0801892
Lman1	2644.79	0.973028	0.291407	3.33907	0.000840583	0.0399972
Sgcb	340.371	0.970375	0.305711	3.17416	0.00150273	0.0584262
Sec61g	1096.2	0.964964	0.277257	3.4804	0.000500674	0.028363
Myo5a	4836.12	0.949683	0.292299	3.24901	0.00115806	0.0488086
Focad	283.851	0.94316	0.320904	2.93907	0.003292	0.0964185
Ndufa5	1333.87	0.932443	0.315563	2.95486	0.00312813	0.0932463
Slc48a1	13277.4	0.924124	0.313048	2.95202	0.00315704	0.0935824
Hspd1	4247.87	0.917191	0.263546	3.4802	0.000501048	0.028363
C1qa	8669.26	0.897147	0.271414	3.30546	0.000948214	0.0437498
Eif1a	3072.39	0.879135	0.251345	3.49773	0.000469243	0.0279977
Mphosph10	1102.62	0.868838	0.239229	3.63182	0.000281429	0.0195197
C1qc	22275.6	0.861694	0.264377	3.25933	0.00111674	0.0477858
Abce1	3072.47	0.857045	0.290207	2.95322	0.0031448	0.0934808
Cacybp	2737.33	0.854104	0.245429	3.48004	0.000501331	0.028363
Eif2s2	4196.45	0.8368	0.215696	3.87953	0.000104659	0.00965775
Calu	2455.3	0.820706	0.276138	2.97209	0.00295784	0.0901971
Psmc6	2036.88	0.785814	0.242341	3.2426	0.00118444	0.0494854
Snx2	14470	0.716905	0.215002	3.33441	0.000854808	0.0402473
Mtmr14	3660.54	-0.728449	0.228605	-3.18649	0.00144008	0.0577212
Lpcat2	10417.5	-0.735704	0.241987	-3.04026	0.00236373	0.0781431
Prcp	2650.3	-0.751696	0.245745	-3.05884	0.00222192	0.0748397
Sh2d1b1	864.991	-0.784003	0.261163	-3.00198	0.00268234	0.0844659
Zmiz2	1212.26	-0.784934	0.260523	-3.01291	0.00258754	0.082918
Ubald1	1475.76	-0.791908	0.266785	-2.96834	0.0029941	0.0910412
Pacs1	795.786	-0.793209	0.25679	-3.08894	0.0020087	0.0715314
Rnd3	1336.48	-0.800726	0.267923	-2.98864	0.00280219	0.0872047
Faap20	706.633	-0.815954	0.27879	-2.92676	0.00342509	0.0985015
Bri3bp	1114.95	-0.821664	0.27518	-2.98592	0.0028273	0.0877291
Sla	1143.91	-0.821914	0.271873	-3.02315	0.0025016	0.0813716
Trib1	1165.8	-0.838125	0.260191	-3.2212	0.00127657	0.0523049
Cd74	173122	-0.841205	0.216974	-3.87698	0.000105763	0.00967549
Stk10	3284.76	-0.842924	0.23538	-3.58112	0.000342131	0.0226918
Rbpms	1431.52	-0.844262	0.238509	-3.53975	0.000400501	0.0257583
Rab11fip1	1132.3	-0.845885	0.286839	-2.94898	0.0031882	0.0942428
Rp9	492.311	-0.852603	0.27862	-3.06009	0.00221271	0.0747812
Pygl	4184.75	-0.856119	0.218589	-3.91658	8.98e-05	0.00866474
Lrwd1	575.487	-0.856313	0.291545	-2.93715	0.00331243	0.0964185
Ppm1m	945.779	-0.859395	0.283657	-3.0297	0.002448	0.0801795
Eif4ebp2	1088.33	-0.875823	0.273346	-3.20407	0.00135497	0.0553037
Sp110	675.969	-0.892119	0.299795	-2.97576	0.00292261	0.0896379
Tep1	2553.45	-0.893888	0.283339	-3.15484	0.00160588	0.0610812
E2f2	1479.13	-0.894241	0.305661	-2.92559	0.00343801	0.0986059
Irf2bp2	1588.32	-0.899475	0.264376	-3.40225	0.000668323	0.0339342
Mknk2	1250.89	-0.916388	0.252621	-3.62752	0.000286155	0.0195914
Cd82	2544	-0.933029	0.310213	-3.00771	0.00263226	0.0836275
Pmvk	643.324	-0.936427	0.318563	-2.93954	0.00328702	0.0964185
Peli2	1012.39	-0.943751	0.317014	-2.977	0.00291083	0.0895354
Fdft1	717.54	-0.947812	0.314664	-3.01214	0.00259412	0.082918
Zfp710	2455.4	-0.951857	0.282203	-3.37296	0.00074366	0.0362005
Herpud1	6117.02	-0.955279	0.25837	-3.69733	0.000217883	0.0168772
Ptafr	12030.9	-0.956793	0.312208	-3.06461	0.00217957	0.0744855
Lsp1	16301.1	-0.965101	0.247653	-3.897	9.74e-05	0.00908699
Il6ra	1902.76	-0.966344	0.292932	-3.29887	0.000970749	0.0442268
Srebf2	2918.07	-0.979762	0.267541	-3.6621	0.000250156	0.018226
Icosl	626.113	-0.980017	0.335233	-2.92339	0.00346239	0.0990373
Bcl2l11	1127.22	-0.982887	0.312696	-3.14327	0.00167074	0.0624292
Napsa	3832.89	-0.985203	0.26206	-3.75945	0.000170286	0.0139452
Zc3h4	356.579	-0.988209	0.301503	-3.27761	0.00104689	0.0464837
Pik3r6	1810.13	-1.01086	0.322538	-3.13407	0.00172401	0.063934
H2-K1	17064.8	-1.03097	0.343632	-3.00021	0.0026979	0.0847044
Ier5	836.554	-1.03497	0.345538	-2.99525	0.00274217	0.0858404
Sik3	356.125	-1.03926	0.345635	-3.00682	0.00263996	0.0836275
Il10ra	1298.47	-1.04094	0.320409	-3.24877	0.00115904	0.0488086
Mllt6	856.186	-1.04809	0.322972	-3.24513	0.00117396	0.0492414
Nfkb1	1202.58	-1.05098	0.294644	-3.56694	0.000361169	0.0238058
Itgb7	2717.19	-1.06477	0.252112	-4.22341	2.41e-05	0.00335999
Rnf19b	420.381	-1.07412	0.34413	-3.12126	0.00180078	0.0661242
Dgat1	1697.11	-1.07515	0.338718	-3.17418	0.00150261	0.0584262
Lmo4	2539.83	-1.07895	0.29274	-3.68571	0.000228067	0.0174118
Gm2a	38315.5	-1.08341	0.321659	-3.36818	0.000756654	0.0366649
Relb	1191.09	-1.0883	0.355286	-3.06317	0.00219002	0.0744855
Ldlr	1996.73	-1.09484	0.316577	-3.45838	0.000543434	0.0299363
Atrnl1	546.22	-1.09708	0.325051	-3.3751	0.000737893	0.0360853
Rin3	3258.43	-1.1119	0.304698	-3.6492	0.000263058	0.0187354
Pim1	4947.91	-1.1139	0.317185	-3.51184	0.000445011	0.0271406
Per1	393.793	-1.11545	0.30648	-3.63956	0.000273105	0.019067
Ggt5	229.283	-1.122	0.3788	-2.96198	0.00305673	0.0924159
Pigv	326.364	-1.12501	0.373139	-3.01499	0.00256991	0.0826421
Chsy1	865.011	-1.13126	0.321278	-3.52114	0.000429689	0.0266658
Rnf167	1039.7	-1.13223	0.299417	-3.78144	0.000155925	0.0131323
St3gal4	595.695	-1.17906	0.277756	-4.24494	2.19e-05	0.00318115
Acot2	1251.14	-1.1819	0.375325	-3.14901	0.00163827	0.0618749
Taf4	203.929	-1.18618	0.385275	-3.07879	0.00207844	0.073255
Cyb561a3	2560.53	-1.19445	0.308848	-3.86744	0.000109986	0.00980817
Neurl3	1419.53	-1.20252	0.292624	-4.10944	3.97e-05	0.00499527
H2-Aa	18219.2	-1.20663	0.234683	-5.14153	2.73e-07	9.64e-05
Ccni	2317.01	-1.20892	0.344435	-3.50987	0.000448332	0.0271868
Nfkbiz	1025.26	-1.23432	0.288943	-4.27184	1.94e-05	0.002939
Tmco6	199.973	-1.23757	0.422078	-2.93209	0.0033669	0.0976216
Cyp4f18	2229.04	-1.25375	0.25476	-4.92132	8.6e-07	0.000253403
Siglece	394.526	-1.262	0.42212	-2.98967	0.00279282	0.0871688
Btg1	20311.9	-1.26627	0.30583	-4.14045	3.47e-05	0.00448589
4930523C07Rik	312.089	-1.27169	0.415282	-3.06223	0.00219694	0.0744855
Card9	396.326	-1.28242	0.369664	-3.46915	0.000522103	0.0291608
Hcar2	699.171	-1.28856	0.374318	-3.44243	0.000576518	0.0312143
Mob3b	2047.42	-1.30097	0.354185	-3.67312	0.000239606	0.0180275
H2-Eb1	6025.17	-1.30112	0.242573	-5.36381	8.15e-08	3.74e-05
Ankrd44	1894.38	-1.30411	0.410077	-3.18017	0.00147188	0.0580652
Cnnm4	3315.65	-1.30721	0.41433	-3.15499	0.00160504	0.0610812
Cd83	1794.8	-1.30952	0.435394	-3.00767	0.00263263	0.0836275
Dapp1	793.576	-1.31736	0.395171	-3.33365	0.000857132	0.0402473
Septin6	265.674	-1.3226	0.384778	-3.4373	0.00058754	0.031447
Ptpn22	1106.72	-1.32394	0.391679	-3.38016	0.000724447	0.0359897
Pde3b	265.262	-1.32397	0.383868	-3.44903	0.000562611	0.0306176
Gpr171	1205.45	-1.32729	0.357127	-3.71656	0.000201951	0.0158749
Dpysl2	40615.3	-1.33299	0.411344	-3.24057	0.00119292	0.0494968
Sema6d	339.89	-1.33335	0.432548	-3.08255	0.00205237	0.0728419
Net1	1164.1	-1.3537	0.282943	-4.78434	1.72e-06	0.000444017
Chil3	4184.87	-1.35546	0.290392	-4.66769	3.05e-06	0.000646509
Hlx	8129.03	-1.37447	0.420484	-3.26879	0.00108009	0.0468885
Sorl1	2028.18	-1.37729	0.416172	-3.30942	0.000934902	0.0433239
Ctdsp2	578.339	-1.37813	0.392421	-3.51187	0.000444973	0.0271406
Ssbp2	161.916	-1.37963	0.43375	-3.1807	0.0014692	0.0580652
Cxcr4	187.064	-1.38539	0.450109	-3.07789	0.00208472	0.073255
Fmnl1	2949.66	-1.39904	0.300261	-4.65942	3.17e-06	0.000659824
Ltc4s	164.345	-1.40611	0.453284	-3.10206	0.00192182	0.0691333
Pdcd1lg2	268.503	-1.41047	0.390547	-3.61153	0.000304395	0.0204446
Gpr68	551.275	-1.4142	0.412549	-3.42795	0.000608165	0.0319497
Stk40	610.838	-1.41458	0.432837	-3.26815	0.00108252	0.0468885
Nek8	131.889	-1.41969	0.436288	-3.25401	0.00113787	0.0484941
Klf13	17464.2	-1.4249	0.332248	-4.28866	1.8e-05	0.00280525
Slc9a3r2	356.181	-1.4274	0.390988	-3.65074	0.000261483	0.0187354
Notch2	5066.52	-1.42751	0.36845	-3.87438	0.000106895	0.00969546
Card11	714.105	-1.43747	0.323048	-4.4497	8.6e-06	0.00147182
H2-Ab1	49000.3	-1.44415	0.239792	-6.02252	1.72e-09	1.52e-06
Fam43a	1518.52	-1.44426	0.423855	-3.40744	0.000655761	0.0336181
Pde4b	1586.86	-1.44984	0.250646	-5.7844	7.28e-09	5.15e-06
Inpp5j	129.212	-1.47708	0.499761	-2.95556	0.00312097	0.0932463
Tnfrsf14	295.228	-1.47911	0.469712	-3.14898	0.00163841	0.0618749
Grk3	780.306	-1.47912	0.41915	-3.52885	0.00041737	0.0262079
Pbxip1	2745.9	-1.5156	0.28132	-5.38747	7.15e-08	3.61e-05
Crebl2	282.531	-1.52983	0.512577	-2.98459	0.00283956	0.0878526
Gm42715	320.185	-1.53213	0.414226	-3.69878	0.000216637	0.0168772
Plet1	1911.04	-1.53259	0.49211	-3.11433	0.00184366	0.067003
Cytip	1913.49	-1.53434	0.360524	-4.25587	2.08e-05	0.00311237
Abhd15	526.726	-1.53489	0.418828	-3.66474	0.000247594	0.018226
Macrod1	270.744	-1.53576	0.466357	-3.29309	0.000990923	0.0447475
Tiam2	307.823	-1.54557	0.360929	-4.28222	1.85e-05	0.00284585
Ssh2	2569.94	-1.54908	0.440854	-3.51382	0.000441718	0.0271406
Pkp3	154.489	-1.55043	0.492551	-3.14775	0.00164533	0.0619157
Niban1	2032.4	-1.55342	0.27973	-5.55329	2.8e-08	1.65e-05
Lbh	2955.59	-1.5565	0.488536	-3.18604	0.00144233	0.0577212
Kdm6b	1485.44	-1.5884	0.356593	-4.45436	8.41e-06	0.00147182
Vamp5	95.5052	-1.5973	0.531452	-3.00554	0.00265112	0.0837312
Rogdi	1643.33	-1.61468	0.417064	-3.87154	0.000108149	0.00972605
Parp8	512.691	-1.61586	0.3614	-4.4711	7.78e-06	0.00142377
Dusp5	618.419	-1.61651	0.32579	-4.96182	6.98e-07	0.000211739
Ccr2	5863.2	-1.62188	0.49531	-3.27447	0.0010586	0.0468079
Cdh23	226.068	-1.62228	0.544467	-2.97957	0.00288652	0.0890456
Cntnap1	91.4533	-1.6296	0.556127	-2.93026	0.00338679	0.0979309
Nfix	395.367	-1.63268	0.411668	-3.96602	7.31e-05	0.00731668
P2rx5	448.553	-1.63415	0.462222	-3.53541	0.000407143	0.0260277
Ier2	8313.28	-1.64341	0.306788	-5.35684	8.47e-08	3.74e-05
Aqp9	915.118	-1.64444	0.517024	-3.1806	0.00146971	0.0580652
Pou2f2	239.133	-1.6629	0.477921	-3.47943	0.000502473	0.028363
F11r	735.94	-1.67301	0.352417	-4.74724	2.06e-06	0.000497355
Ltb4r1	387.907	-1.68093	0.418943	-4.01232	6.01e-05	0.00644232
Spata13	382	-1.69507	0.431011	-3.93277	8.4e-05	0.00825115
Hgfac	228.88	-1.69516	0.388138	-4.36741	1.26e-05	0.00211783
Cdkn1b	746.882	-1.70099	0.402035	-4.23096	2.33e-05	0.00333701
Ccdc80	1949.76	-1.7043	0.362963	-4.69552	2.66e-06	0.000587931
Fpr2	699.307	-1.71156	0.317636	-5.38844	7.11e-08	3.61e-05
H2-Oa	86.7496	-1.7121	0.523346	-3.27145	0.00106997	0.0468762
Irf4	316.997	-1.73109	0.477453	-3.62568	0.000288201	0.0196051
Gpr35	330.199	-1.73852	0.332865	-5.22291	1.76e-07	6.68e-05
Prkce	79.6433	-1.74707	0.4945	-3.53301	0.000410852	0.0261076
Dgkg	131.935	-1.77322	0.538854	-3.29072	0.000999312	0.0449352
Gm10801	9767.71	-1.77446	0.529056	-3.35402	0.000796462	0.0384184
Gm50012	131.402	-1.8009	0.61322	-2.93679	0.00331632	0.0964185
Dhcr24	492.7	-1.8026	0.515451	-3.49713	0.00047029	0.0279977
I830077J02Rik	534.057	-1.80324	0.522029	-3.45429	0.000551749	0.0301812
Gm43305	101.815	-1.81353	0.619396	-2.92791	0.00341253	0.0984068
Trem1	1722.2	-1.82986	0.524866	-3.48634	0.000489681	0.0282418
Nr4a2	77.0656	-1.83679	0.539363	-3.40548	0.000660477	0.033697
Nhsl2	223.035	-1.83683	0.459194	-4.00012	6.33e-05	0.00652274
Kynu	605.631	-1.84166	0.461938	-3.9868	6.7e-05	0.00683347
Mx1	198.108	-1.84243	0.501413	-3.67447	0.000238342	0.0180275
Stx11	342.284	-1.85294	0.556268	-3.33103	0.000865257	0.0404498
Zbtb46	686.522	-1.86073	0.607	-3.06546	0.00217336	0.0744855
Nfe2	723.951	-1.86429	0.324811	-5.7396	9.49e-09	6.29e-06
Rab27a	837.212	-1.88224	0.499256	-3.77009	0.000163189	0.013636
Pi16	100.5	-1.88473	0.533971	-3.52964	0.000416128	0.0262079
Cd177	149.646	-1.88637	0.595114	-3.16976	0.00152565	0.0588736
Lsr	156.092	-1.8911	0.59186	-3.19518	0.00139744	0.0568186
Mbnl3	1220.33	-1.89741	0.464917	-4.08118	4.48e-05	0.00505839
Rnase6	558.958	-1.90593	0.464389	-4.10416	4.06e-05	0.00499527
Frat1	680.196	-1.91183	0.579557	-3.29878	0.000971055	0.0442268
Pdcd4	1447.55	-1.91768	0.617627	-3.10492	0.00190331	0.0689348
Bmf	374.608	-1.92049	0.562295	-3.41546	0.000636753	0.032962
Sell	176.638	-1.93195	0.631973	-3.05701	0.0022356	0.0748397
9830107B12Rik	138.166	-1.95649	0.478466	-4.08909	4.33e-05	0.00499527
Spns3	181.559	-1.98704	0.579437	-3.42926	0.000605219	0.0319497
Egr3	170.278	-1.98995	0.595618	-3.34099	0.000834815	0.0399057
Gpr55	89.0106	-1.99956	0.661569	-3.02245	0.0025074	0.0813716
Gm10717	945.167	-2.01089	0.491656	-4.09003	4.31e-05	0.00499527
Spn	348.311	-2.01455	0.446048	-4.51643	6.29e-06	0.00119177
Krt80	102.999	-2.01542	0.48303	-4.17246	3.01e-05	0.00404772
Btg2	6683.93	-2.01989	0.342266	-5.90152	3.6e-09	2.73e-06
Ighm	712.063	-2.03314	0.456845	-4.45039	8.57e-06	0.00147182
Gm49588	107.031	-2.03627	0.618037	-3.29475	0.000985109	0.0446751
Jaml	1108.4	-2.04467	0.524714	-3.89673	9.75e-05	0.00908699
Ciita	1853.11	-2.0477	0.403015	-5.08095	3.76e-07	0.00012454
Spint2	374.628	-2.05133	0.51273	-4.0008	6.31e-05	0.00652274
Slc22a15	82.5673	-2.05973	0.595664	-3.45788	0.000544451	0.0299363
Cd34	827.176	-2.07431	0.630654	-3.28913	0.00100496	0.0449985
Gm10719	236.829	-2.07685	0.675864	-3.07288	0.00212005	0.0736087
Ccl17	741.641	-2.07928	0.458811	-4.53189	5.85e-06	0.00115487
Gm10718	2254.56	-2.0811	0.47855	-4.34876	1.37e-05	0.00223516
Clec4a4	93.2691	-2.08154	0.56849	-3.66152	0.000250725	0.018226
Cd300lg	174.821	-2.11232	0.561988	-3.75865	0.000170833	0.0139452
H2-DMb2	1495.82	-2.12019	0.440017	-4.81844	1.45e-06	0.000386903
Gm11168	277.719	-2.16109	0.631757	-3.42076	0.000624458	0.0324841
Kmo	483.236	-2.17099	0.622481	-3.48764	0.000487308	0.0282418
Arhgap26	4623.88	-2.17263	0.445302	-4.87901	1.07e-06	0.000305804
Rflnb	358.283	-2.17808	0.594862	-3.66149	0.000250753	0.018226
Tnfrsf18	92.9981	-2.21352	0.579785	-3.81784	0.000134628	0.0117104
Cbfa2t3	1051.74	-2.24768	0.428507	-5.24537	1.56e-07	6.13e-05
S1pr4	110.849	-2.27178	0.482173	-4.71155	2.46e-06	0.00055508
Lifr	788.851	-2.30323	0.681499	-3.37966	0.000725762	0.0359897
Gm10722	965.399	-2.31456	0.640722	-3.61243	0.000303342	0.0204446
Lcn2	98.8364	-2.3384	0.670535	-3.48737	0.000487805	0.0282418
Smim5	119.155	-2.36534	0.644263	-3.6714	0.000241228	0.0180275
Gm43445	172.641	-2.36633	0.698651	-3.38701	0.0007066	0.0357068
Rab11fip4	432.065	-2.38338	0.576242	-4.13608	3.53e-05	0.00451705
Ly6c2	520.963	-2.39425	0.7173	-3.33786	0.000844269	0.0399972
Lrg1	82.8897	-2.41511	0.772709	-3.12551	0.00177499	0.0654036
Ptger3	187.097	-2.43583	0.741448	-3.28523	0.00101898	0.0454347
Haao	157.112	-2.44832	0.700317	-3.49602	0.000472257	0.0279977
Ms4a4c	90.6969	-2.51483	0.65712	-3.82705	0.000129686	0.0114685
Ccl5	410.412	-2.52082	0.615017	-4.09878	4.15e-05	0.00499527
Scin	130.184	-2.52174	0.819293	-3.07794	0.00208436	0.073255
Ifitm6	411.172	-2.52716	0.810971	-3.11622	0.00183186	0.0668031
Trim30b	80.1594	-2.54178	0.641917	-3.95967	7.51e-05	0.00744361
Ltb	238.147	-2.58946	0.613037	-4.22398	2.4e-05	0.00335999
Aldh1a2	173.811	-2.62834	0.552674	-4.75568	1.98e-06	0.00048809
Slc16a14	93.0296	-2.6474	0.711381	-3.7215	0.000198045	0.015684
Stk39	72.8139	-2.68731	0.803101	-3.34616	0.000819377	0.0393449
Hr	145.69	-2.71276	0.560299	-4.84162	1.29e-06	0.000359653
Stat4	68.7757	-2.73918	0.932186	-2.93845	0.00329863	0.0964185
Pecam1	105.74	-2.75781	0.816918	-3.37588	0.00073581	0.0360853
Cxxc5	67.6044	-2.76484	0.906235	-3.05091	0.00228145	0.0758959
Tnfrsf9	339.349	-2.77275	0.779408	-3.5575	0.000374398	0.0245254
Il1b	423.418	-2.79015	0.536441	-5.20123	1.98e-07	7.24e-05
Dpep3	143.469	-2.80494	0.626559	-4.47673	7.58e-06	0.00141109
Tuba8	89.9504	-2.82525	0.87417	-3.23192	0.0012296	0.0507725
Nr4a1	713.984	-2.85771	0.609308	-4.6901	2.73e-06	0.000591398
Apol7c	195.434	-2.90536	0.982756	-2.95634	0.00311314	0.0932463
Trp53i11	702.909	-2.953	0.809171	-3.64942	0.000262832	0.0187354
Clu	135.897	-2.9673	0.965376	-3.07373	0.00211402	0.0736087
Asb2	1128.64	-2.96917	0.616413	-4.81686	1.46e-06	0.000386903
Pglyrp1	81.9993	-3.0072	0.890248	-3.37793	0.000730327	0.0360476
Scn2b	69.5486	-3.02604	0.831006	-3.64142	0.000271141	0.019067
Dapk2	121.259	-3.08544	0.763629	-4.04049	5.33e-05	0.00589615
Tlr5	71.2431	-3.15998	1.01309	-3.11914	0.00181377	0.0663714
Asgr2	3272.49	-3.16164	0.634698	-4.98133	6.31e-07	0.000197101
Nr4a3	103.749	-3.17306	0.66554	-4.76765	1.86e-06	0.000470948
Klrk1	79.8339	-3.22561	0.844712	-3.8186	0.000134214	0.0117104
Ppp1r16b	261.758	-3.23516	1.0157	-3.18514	0.00144684	0.0577212
Gm36723	69.2855	-3.23865	0.779038	-4.15724	3.22e-05	0.00427283
Cd209a	136.456	-3.24116	0.781013	-4.14995	3.33e-05	0.00435688
Nudt17	117.889	-3.24965	0.792827	-4.09882	4.15e-05	0.00499527
Gm34680	89.8533	-3.25244	0.793401	-4.09936	4.14e-05	0.00499527
Hepacam2	239.599	-3.32219	0.54874	-6.05421	1.41e-09	1.5e-06
BC035044	107.086	-3.4029	0.831593	-4.09202	4.28e-05	0.00499527
Kctd14	175.377	-3.45136	1.00504	-3.43405	0.000594633	0.0315512
H2-Ob	169.591	-3.45923	0.563501	-6.13882	8.31e-10	1.1e-06
Gm13546	72.2871	-3.46003	0.806294	-4.29128	1.78e-05	0.00280525
Adam23	321.674	-3.47751	0.7376	-4.71463	2.42e-06	0.00055508
Ccdc88c	248.033	-3.5341	0.556747	-6.34777	2.18e-10	3.92e-07
Btla	120.145	-3.67198	0.995716	-3.68777	0.000226225	0.0173963
Gm37347	310.846	-3.68801	0.919693	-4.01004	6.07e-05	0.00644232
Septin1	139.049	-3.85466	0.844136	-4.56639	4.96e-06	0.00101261
Cldn1	204.935	-4.00592	0.76276	-5.25187	1.51e-07	6.13e-05
Dpp4	291.89	-4.10701	0.654922	-6.27099	3.59e-10	5.44e-07
Cacnb3	505.93	-4.25066	0.704948	-6.02975	1.64e-09	1.52e-06
S100a9	66.071	-4.30818	1.26201	-3.41375	0.00064076	0.0330085
Lad1	99.35	-4.66639	0.985712	-4.73403	2.2e-06	0.000519052
Il2ra	524.372	-4.93778	0.758479	-6.51012	7.51e-11	1.99e-07
Ccl22	3892.79	-4.93984	0.565223	-8.73963	2.34e-18	2.48e-14
Zfp366	160.272	-4.98884	0.878313	-5.68002	1.35e-08	8.41e-06
Fndc5	94.1011	-5.02363	1.17042	-4.29218	1.77e-05	0.00280525
Adgrg5	185.309	-5.24945	0.888541	-5.90794	3.46e-09	2.73e-06
P2ry10	152.2	-5.27592	0.866982	-6.08538	1.16e-09	1.37e-06
Ccr7	1457.65	-5.3188	0.672094	-7.91378	2.5e-15	1.32e-11
Mmp25	410.422	-5.42227	0.746259	-7.26594	3.7e-13	1.31e-09
