## Supplemental Table 4 for "Transcriptional analysis of efferocytosis in mouse skin wounds"

### Sheet: Sheet1
GO biological process complete	Mus musculus - REFLIST (21836)	upload_1 (1132)	upload_1 (expected)	upload_1 (over/under)	upload_1 (fold Enrichment)	upload_1 (raw P-value)	upload_1 (FDR)
medium-chain fatty-acyl-CoA catabolic process (GO:0036114)	3	3	0.16	+	19.29	0.000139	0.00842
propionyl-CoA metabolic process (GO:1902858)	3	3	0.16	+	19.29	0.000139	0.00839
medium-chain fatty-acyl-CoA metabolic process (GO:0036112)	4	4	0.21	+	19.29	7.19e-06	0.000651
fatty-acyl-CoA catabolic process (GO:0036115)	5	4	0.26	+	15.43	3.44e-05	0.00259
mitochondrial translational elongation (GO:0070125)	4	3	0.21	+	14.47	0.000534	0.0255
regulation of astrocyte activation (GO:0061888)	4	3	0.21	+	14.47	0.000534	0.0254
negative regulation of IRE1-mediated unfolded protein response (GO:1903895)	4	3	0.21	+	14.47	0.000534	0.0253
positive regulation of protein folding (GO:1903334)	4	3	0.21	+	14.47	0.000534	0.0252
isocitrate metabolic process (GO:0006102)	7	5	0.36	+	13.78	7.14e-06	0.000651
positive regulation of establishment of protein localization to telomere (GO:1904851)	10	6	0.52	+	11.57	3.36e-06	0.000325
valine metabolic process (GO:0006573)	7	4	0.36	+	11.02	0.000222	0.0125
positive regulation of myeloid dendritic cell cytokine production (GO:0002735)	7	4	0.36	+	11.02	0.000222	0.0125
regulation of myeloid dendritic cell cytokine production (GO:0002733)	7	4	0.36	+	11.02	0.000222	0.0124
purine nucleoside bisphosphate catabolic process (GO:0034034)	11	6	0.57	+	10.52	7.07e-06	0.000659
ribonucleoside bisphosphate catabolic process (GO:0034031)	11	6	0.57	+	10.52	7.07e-06	0.000655
regulation of establishment of protein localization to telomere (GO:0070203)	11	6	0.57	+	10.52	7.07e-06	0.000651
nucleoside bisphosphate catabolic process (GO:0033869)	11	6	0.57	+	10.52	7.07e-06	0.000648
regulation of establishment of protein localization to chromosome (GO:0070202)	12	6	0.62	+	9.64	1.35e-05	0.00114
isoleucine metabolic process (GO:0006549)	8	4	0.41	+	9.64	0.000425	0.0212
synapse pruning (GO:0098883)	8	4	0.41	+	9.64	0.000425	0.0212
positive regulation of protein localization to chromosome, telomeric region (GO:1904816)	13	6	0.67	+	8.9	2.4e-05	0.0019
response to manganese ion (GO:0010042)	9	4	0.47	+	8.57	0.000734	0.0332
dermatan sulfate metabolic process (GO:0030205)	9	4	0.47	+	8.57	0.000734	0.0331
regulation of complement-dependent cytotoxicity (GO:1903659)	9	4	0.47	+	8.57	0.000734	0.033
fatty acid beta-oxidation using acyl-CoA dehydrogenase (GO:0033539)	12	5	0.62	+	8.04	0.000216	0.0123
AMP biosynthetic process (GO:0006167)	15	6	0.78	+	7.72	6.4e-05	0.00436
regulation of protein localization to chromosome, telomeric region (GO:1904814)	15	6	0.78	+	7.72	6.4e-05	0.00434
regulation of protein localization to nucleolus (GO:1904749)	10	4	0.52	+	7.72	0.00117	0.0487
renal protein absorption (GO:0097017)	10	4	0.52	+	7.72	0.00117	0.0485
tricarboxylic acid metabolic process (GO:0072350)	18	7	0.93	+	7.5	1.9e-05	0.00155
fatty-acyl-CoA metabolic process (GO:0035337)	18	7	0.93	+	7.5	1.9e-05	0.00155
fatty acid derivative catabolic process (GO:1901569)	16	6	0.83	+	7.23	9.79e-05	0.00625
protein maturation by iron-sulfur cluster transfer (GO:0097428)	16	6	0.83	+	7.23	9.79e-05	0.00623
ribosomal small subunit assembly (GO:0000028)	17	6	0.88	+	6.81	0.000145	0.0087
translation at presynapse (GO:0140236)	47	16	2.44	+	6.57	8.04e-10	1.57e-07
translation at postsynapse (GO:0140242)	48	16	2.49	+	6.43	1.15e-09	2.21e-07
translation at synapse (GO:0140241)	48	16	2.49	+	6.43	1.15e-09	2.18e-07
IMP biosynthetic process (GO:0006188)	15	5	0.78	+	6.43	0.00072	0.0329
cristae formation (GO:0042407)	15	5	0.78	+	6.43	0.00072	0.0328
antigen processing and presentation of exogenous peptide antigen via MHC class II (GO:0019886)	25	8	1.3	+	6.17	2.49e-05	0.00196
aldehyde catabolic process (GO:0046185)	16	5	0.83	+	6.03	0.001	0.0431
GMP biosynthetic process (GO:0006177)	16	5	0.83	+	6.03	0.001	0.043
nitric oxide biosynthetic process (GO:0006809)	23	7	1.19	+	5.87	0.000116	0.00728
regulation of ATP biosynthetic process (GO:2001169)	23	7	1.19	+	5.87	0.000116	0.00725
reticulophagy (GO:0061709)	20	6	1.04	+	5.79	0.000396	0.0205
antigen processing and presentation of peptide antigen via MHC class II (GO:0002495)	27	8	1.4	+	5.72	4.67e-05	0.00336
antigen processing and presentation of peptide or polysaccharide antigen via MHC class II (GO:0002504)	28	8	1.45	+	5.51	6.24e-05	0.00429
maturation of LSU-rRNA (GO:0000470)	29	8	1.5	+	5.32	8.22e-05	0.00541
sulfur compound catabolic process (GO:0044273)	37	10	1.92	+	5.21	1.3e-05	0.00111
mitochondrial electron transport, NADH to ubiquinone (GO:0006120)	26	7	1.35	+	5.19	0.000272	0.0147
nitric oxide metabolic process (GO:0046209)	26	7	1.35	+	5.19	0.000272	0.0147
proton motive force-driven ATP synthesis (GO:0015986)	67	18	3.47	+	5.18	5.34e-09	8.74e-07
purine ribonucleoside monophosphate biosynthetic process (GO:0009168)	23	6	1.19	+	5.03	0.000903	0.0391
mitochondrial translation (GO:0032543)	108	28	5.6	+	5	8.24e-13	2.95e-10
cytoplasmic translation (GO:0002181)	116	30	6.01	+	4.99	1.35e-13	5.48e-11
inner mitochondrial membrane organization (GO:0007007)	35	9	1.81	+	4.96	5.44e-05	0.00386
tricarboxylic acid cycle (GO:0006099)	35	9	1.81	+	4.96	5.44e-05	0.00384
IMP metabolic process (GO:0046040)	24	6	1.24	+	4.82	0.00115	0.048
ribosomal large subunit assembly (GO:0000027)	24	6	1.24	+	4.82	0.00115	0.0479
reactive nitrogen species metabolic process (GO:2001057)	28	7	1.45	+	4.82	0.000448	0.0222
fatty acid beta-oxidation (GO:0006635)	57	14	2.95	+	4.74	8.86e-07	9.28e-05
regulation of neuroinflammatory response (GO:0150077)	33	8	1.71	+	4.68	0.000221	0.0125
proton motive force-driven mitochondrial ATP synthesis (GO:0042776)	62	15	3.21	+	4.67	4.47e-07	4.92e-05
ATP biosynthetic process (GO:0006754)	79	19	4.1	+	4.64	1.49e-08	2.14e-06
ribosomal large subunit biogenesis (GO:0042273)	71	17	3.68	+	4.62	9.1e-08	1.13e-05
ribosome assembly (GO:0042255)	61	14	3.16	+	4.43	2.13e-06	0.000212
platelet aggregation (GO:0070527)	35	8	1.81	+	4.41	0.000342	0.018
regulation of purine nucleotide biosynthetic process (GO:1900371)	35	8	1.81	+	4.41	0.000342	0.0179
regulation of nucleotide biosynthetic process (GO:0030808)	35	8	1.81	+	4.41	0.000342	0.0178
purine ribonucleoside triphosphate biosynthetic process (GO:0009206)	90	20	4.67	+	4.29	2.65e-08	3.74e-06
purine nucleoside triphosphate biosynthetic process (GO:0009145)	91	20	4.72	+	4.24	3.23e-08	4.44e-06
chaperone-mediated protein folding (GO:0061077)	64	14	3.32	+	4.22	3.92e-06	0.000377
clathrin-dependent endocytosis (GO:0072583)	32	7	1.66	+	4.22	0.00106	0.045
fatty acid catabolic process (GO:0009062)	87	19	4.51	+	4.21	7.91e-08	9.91e-06
fatty acid oxidation (GO:0019395)	78	17	4.04	+	4.2	3.91e-07	4.36e-05
mitochondrial gene expression (GO:0140053)	143	31	7.41	+	4.18	8.35e-12	2.47e-09
NADH dehydrogenase complex assembly (GO:0010257)	61	13	3.16	+	4.11	1.17e-05	0.00102
mitochondrial respiratory chain complex I assembly (GO:0032981)	61	13	3.16	+	4.11	1.17e-05	0.00101
ribonucleoside triphosphate biosynthetic process (GO:0009201)	95	20	4.92	+	4.06	6.95e-08	8.91e-06
regulation of phospholipid metabolic process (GO:1903725)	38	8	1.97	+	4.06	0.000619	0.0288
prostanoid metabolic process (GO:0006692)	48	10	2.49	+	4.02	0.000145	0.0087
aerobic respiration (GO:0009060)	154	32	7.98	+	4.01	1.28e-11	3.64e-09
monocarboxylic acid catabolic process (GO:0072329)	116	24	6.01	+	3.99	5.03e-09	8.32e-07
ribosomal small subunit biogenesis (GO:0042274)	99	20	5.13	+	3.9	1.43e-07	1.75e-05
antigen processing and presentation of exogenous peptide antigen (GO:0002478)	55	11	2.85	+	3.86	0.000101	0.00638
nucleoside triphosphate biosynthetic process (GO:0009142)	101	20	5.24	+	3.82	2.02e-07	2.39e-05
lipid oxidation (GO:0034440)	86	17	4.46	+	3.81	1.68e-06	0.000169
aerobic electron transport chain (GO:0019646)	61	12	3.16	+	3.79	5.86e-05	0.00404
oxidative phosphorylation (GO:0006119)	112	22	5.81	+	3.79	5.84e-08	7.69e-06
positive regulation of myeloid leukocyte cytokine production involved in immune response (GO:0061081)	41	8	2.13	+	3.76	0.00105	0.0448
cellular respiration (GO:0045333)	185	36	9.59	+	3.75	5.18e-12	1.66e-09
antigen processing and presentation of exogenous antigen (GO:0019884)	62	12	3.21	+	3.73	6.92e-05	0.00465
prostaglandin metabolic process (GO:0006693)	47	9	2.44	+	3.69	0.0006	0.0282
translation (GO:0006412)	379	71	19.65	+	3.61	2.01e-21	1.41e-18
purine ribonucleotide biosynthetic process (GO:0009152)	171	32	8.86	+	3.61	2.25e-10	4.88e-08
mitochondrial ATP synthesis coupled electron transport (GO:0042775)	70	13	3.63	+	3.58	5.49e-05	0.00386
positive regulation of protein binding (GO:0032092)	82	15	4.25	+	3.53	1.81e-05	0.00149
membrane assembly (GO:0071709)	55	10	2.85	+	3.51	0.000467	0.0229
respiratory electron transport chain (GO:0022904)	94	17	4.87	+	3.49	5.99e-06	0.00057
ATP synthesis coupled electron transport (GO:0042773)	72	13	3.73	+	3.48	7.45e-05	0.00496
purine ribonucleoside triphosphate metabolic process (GO:0009205)	183	33	9.49	+	3.48	3.25e-10	6.76e-08
peptide biosynthetic process (GO:0043043)	404	72	20.94	+	3.44	2.05e-20	1.32e-17
ATP metabolic process (GO:0046034)	159	28	8.24	+	3.4	1.21e-08	1.78e-06
ribonucleotide biosynthetic process (GO:0009260)	183	32	9.49	+	3.37	1.34e-09	2.49e-07
ribonucleoside triphosphate metabolic process (GO:0009199)	189	33	9.8	+	3.37	7.75e-10	1.53e-07
protein folding (GO:0006457)	167	29	8.66	+	3.35	9.28e-09	1.39e-06
ribosome biogenesis (GO:0042254)	302	52	15.66	+	3.32	1.87e-14	8.7e-12
purine nucleoside triphosphate metabolic process (GO:0009144)	192	33	9.95	+	3.32	1.18e-09	2.21e-07
electron transport chain (GO:0022900)	105	18	5.44	+	3.31	7.06e-06	0.000662
rRNA processing (GO:0006364)	206	35	10.68	+	3.28	5.14e-10	1.04e-07
protein targeting to mitochondrion (GO:0006626)	59	10	3.06	+	3.27	0.000833	0.0366
regulation of macrophage activation (GO:0043030)	59	10	3.06	+	3.27	0.000833	0.0365
ribose phosphate biosynthetic process (GO:0046390)	191	32	9.9	+	3.23	4.02e-09	6.88e-07
cellular lipid catabolic process (GO:0044242)	197	33	10.21	+	3.23	2.32e-09	4.1e-07
amide biosynthetic process (GO:0043604)	508	85	26.34	+	3.23	4.98e-22	3.65e-19
negative regulation of proteolysis involved in protein catabolic process (GO:1903051)	72	12	3.73	+	3.21	0.000306	0.0162
purine nucleotide biosynthetic process (GO:0006164)	198	33	10.26	+	3.21	2.64e-09	4.63e-07
cellular aldehyde metabolic process (GO:0006081)	74	12	3.84	+	3.13	0.000397	0.0204
nucleoside triphosphate metabolic process (GO:0009141)	205	33	10.63	+	3.11	6.49e-09	1.03e-06
purine-containing compound biosynthetic process (GO:0072522)	205	33	10.63	+	3.11	6.49e-09	1.02e-06
lysosome organization (GO:0007040)	94	15	4.87	+	3.08	9.45e-05	0.00608
lytic vacuole organization (GO:0080171)	94	15	4.87	+	3.08	9.45e-05	0.00606
rRNA metabolic process (GO:0016072)	240	38	12.44	+	3.05	7.66e-10	1.53e-07
energy derivation by oxidation of organic compounds (GO:0015980)	254	40	13.17	+	3.04	3.25e-10	6.84e-08
organic acid catabolic process (GO:0016054)	217	34	11.25	+	3.02	7.81e-09	1.2e-06
carboxylic acid catabolic process (GO:0046395)	217	34	11.25	+	3.02	7.81e-09	1.19e-06
positive regulation of telomere maintenance (GO:0032206)	71	11	3.68	+	2.99	0.00101	0.0433
mitochondrial membrane organization (GO:0007006)	104	16	5.39	+	2.97	8.77e-05	0.0057
peptide metabolic process (GO:0006518)	537	82	27.84	+	2.95	9.42e-19	5.8e-16
small molecule catabolic process (GO:0044282)	325	49	16.85	+	2.91	1.67e-11	4.52e-09
ceramide metabolic process (GO:0006672)	93	14	4.82	+	2.9	0.0003	0.016
mitochondrial respiratory chain complex assembly (GO:0033108)	100	15	5.18	+	2.89	0.000193	0.0112
response to type II interferon (GO:0034341)	135	20	7	+	2.86	2.14e-05	0.00171
ribonucleoprotein complex biogenesis (GO:0022613)	418	61	21.67	+	2.82	2.35e-13	8.84e-11
generation of precursor metabolites and energy (GO:0006091)	350	51	18.14	+	2.81	2.34e-11	6.12e-09
amide metabolic process (GO:0043603)	785	114	40.7	+	2.8	6.96e-24	5.95e-21
purine ribonucleotide metabolic process (GO:0009150)	363	52	18.82	+	2.76	2.85e-11	7.2e-09
regulation of telomere maintenance (GO:0032204)	98	14	5.08	+	2.76	0.000519	0.025
nucleotide biosynthetic process (GO:0009165)	231	33	11.98	+	2.76	1.26e-07	1.55e-05
response to tumor necrosis factor (GO:0034612)	154	22	7.98	+	2.76	1.52e-05	0.00127
lipid modification (GO:0030258)	169	24	8.76	+	2.74	7.04e-06	0.000665
nucleoside phosphate biosynthetic process (GO:1901293)	233	33	12.08	+	2.73	1.54e-07	1.86e-05
fatty acid biosynthetic process (GO:0006633)	114	16	5.91	+	2.71	0.000262	0.0144
cellular response to type II interferon (GO:0071346)	107	15	5.55	+	2.7	0.000409	0.0209
purine nucleotide metabolic process (GO:0006163)	446	62	23.12	+	2.68	1.33e-12	4.54e-10
vesicle fusion (GO:0006906)	101	14	5.24	+	2.67	0.000707	0.0324
phagocytosis (GO:0006909)	152	21	7.88	+	2.67	3.92e-05	0.00292
cellular response to tumor necrosis factor (GO:0071356)	131	18	6.79	+	2.65	0.000147	0.00874
ribonucleotide metabolic process (GO:0009259)	382	52	19.8	+	2.63	1.91e-10	4.19e-08
organelle membrane fusion (GO:0090174)	103	14	5.34	+	2.62	0.000861	0.0375
organophosphate catabolic process (GO:0046434)	184	25	9.54	+	2.62	1.01e-05	0.000893
lipid catabolic process (GO:0016042)	289	39	14.98	+	2.6	4.5e-08	6.02e-06
positive regulation of binding (GO:0051099)	156	21	8.09	+	2.6	5.78e-05	0.00403
organonitrogen compound biosynthetic process (GO:1901566)	1273	171	65.99	+	2.59	1.32e-31	2.02e-28
ribose phosphate metabolic process (GO:0019693)	396	53	20.53	+	2.58	2.39e-10	5.11e-08
receptor-mediated endocytosis (GO:0006898)	165	22	8.55	+	2.57	4.51e-05	0.00328
nucleotide catabolic process (GO:0009166)	120	16	6.22	+	2.57	0.000473	0.0231
protein maturation (GO:0051604)	465	62	24.11	+	2.57	8.24e-12	2.49e-09
ncRNA processing (GO:0034470)	390	52	20.22	+	2.57	4.06e-10	8.33e-08
nucleoside phosphate catabolic process (GO:1901292)	128	17	6.64	+	2.56	0.000334	0.0176
fatty acid metabolic process (GO:0006631)	372	49	19.28	+	2.54	1.96e-09	3.6e-07
purine-containing compound metabolic process (GO:0072521)	479	63	24.83	+	2.54	1.64e-11	4.51e-09
membrane fusion (GO:0061025)	145	19	7.52	+	2.53	0.000183	0.0106
nucleotide metabolic process (GO:0009117)	498	65	25.82	+	2.52	8.88e-12	2.58e-09
tRNA metabolic process (GO:0006399)	185	24	9.59	+	2.5	3.27e-05	0.00248
regulation of protein binding (GO:0043393)	193	25	10.01	+	2.5	2.32e-05	0.00185
nicotinamide nucleotide metabolic process (GO:0046496)	124	16	6.43	+	2.49	0.000682	0.0313
nucleoside phosphate metabolic process (GO:0006753)	505	65	26.18	+	2.48	1.39e-11	3.88e-09
positive regulation of inflammatory response (GO:0050729)	164	21	8.5	+	2.47	0.00012	0.00741
antigen processing and presentation (GO:0019882)	125	16	6.48	+	2.47	0.000745	0.0335
response to toxic substance (GO:0009636)	133	17	6.89	+	2.47	0.000525	0.0252
ncRNA metabolic process (GO:0034660)	509	65	26.39	+	2.46	1.87e-11	4.96e-09
pyridine nucleotide metabolic process (GO:0019362)	126	16	6.53	+	2.45	0.000814	0.0359
pyridine-containing compound metabolic process (GO:0072524)	135	17	7	+	2.43	0.000625	0.029
protein-RNA complex assembly (GO:0022618)	167	21	8.66	+	2.43	0.000155	0.00919
regulation of proteasomal protein catabolic process (GO:0061136)	183	23	9.49	+	2.42	7.77e-05	0.00514
alcohol metabolic process (GO:0006066)	305	38	15.81	+	2.4	6.1e-07	6.52e-05
protein-RNA complex organization (GO:0071826)	177	22	9.18	+	2.4	0.000208	0.0119
carbohydrate derivative catabolic process (GO:1901136)	210	26	10.89	+	2.39	4.87e-05	0.00349
carbohydrate derivative biosynthetic process (GO:1901137)	556	68	28.82	+	2.36	4.48e-11	1.06e-08
nucleobase-containing small molecule metabolic process (GO:0055086)	557	68	28.88	+	2.35	4.81e-11	1.12e-08
positive regulation of GTPase activity (GO:0043547)	223	27	11.56	+	2.34	4.42e-05	0.00323
lipid homeostasis (GO:0055088)	182	22	9.44	+	2.33	0.000254	0.014
monocarboxylic acid biosynthetic process (GO:0072330)	158	19	8.19	+	2.32	0.000768	0.0343
carboxylic acid biosynthetic process (GO:0046394)	251	30	13.01	+	2.31	1.98e-05	0.00161
cellular nitrogen compound biosynthetic process (GO:0044271)	1431	170	74.18	+	2.29	4.09e-25	3.94e-22
regulation of proteolysis involved in protein catabolic process (GO:1903050)	220	26	11.41	+	2.28	8.6e-05	0.00561
organic acid biosynthetic process (GO:0016053)	254	30	13.17	+	2.28	2.44e-05	0.00192
organophosphate biosynthetic process (GO:0090407)	483	57	25.04	+	2.28	8e-09	1.21e-06
mitochondrion organization (GO:0007005)	456	53	23.64	+	2.24	4.2e-08	5.73e-06
membrane lipid metabolic process (GO:0006643)	183	21	9.49	+	2.21	0.000602	0.0282
positive regulation of leukocyte mediated immunity (GO:0002705)	192	22	9.95	+	2.21	0.000451	0.0222
endocytosis (GO:0006897)	498	57	25.82	+	2.21	2.7e-08	3.78e-06
small molecule metabolic process (GO:0044281)	1575	179	81.65	+	2.19	4.69e-24	4.24e-21
carboxylic acid metabolic process (GO:0019752)	813	92	42.15	+	2.18	1.39e-12	4.65e-10
organophosphate metabolic process (GO:0019637)	885	100	45.88	+	2.18	1.67e-13	6.61e-11
monocarboxylic acid metabolic process (GO:0032787)	562	63	29.13	+	2.16	1.03e-08	1.53e-06
oxoacid metabolic process (GO:0043436)	833	93	43.18	+	2.15	2.44e-12	7.99e-10
carbohydrate derivative metabolic process (GO:1901135)	943	105	48.89	+	2.15	9.66e-14	4.02e-11
organic acid metabolic process (GO:0006082)	840	93	43.55	+	2.14	5.25e-12	1.65e-09
organic hydroxy compound metabolic process (GO:1901615)	466	51	24.16	+	2.11	4.52e-07	4.94e-05
regulation of protein catabolic process (GO:0042176)	358	38	18.56	+	2.05	3.07e-05	0.00236
membrane organization (GO:0061024)	689	73	35.72	+	2.04	7.25e-09	1.13e-06
cellular lipid metabolic process (GO:0044255)	922	97	47.8	+	2.03	2.93e-11	7.26e-09
cellular catabolic process (GO:0044248)	1068	112	55.37	+	2.02	9.48e-13	3.32e-10
regulation of GTPase activity (GO:0043087)	306	32	15.86	+	2.02	0.000207	0.0119
regulation of apoptotic signaling pathway (GO:2001233)	432	45	22.4	+	2.01	8.53e-06	0.000759
glycerophospholipid metabolic process (GO:0006650)	261	27	13.53	+	2	0.000617	0.0288
positive regulation of DNA metabolic process (GO:0051054)	319	33	16.54	+	2	0.000172	0.0101
regulation of chromosome organization (GO:0033044)	242	25	12.55	+	1.99	0.00108	0.0454
glycoprotein metabolic process (GO:0009100)	311	32	16.12	+	1.98	0.00024	0.0134
response to wounding (GO:0009611)	354	36	18.35	+	1.96	0.000136	0.0083
positive regulation of leukocyte activation (GO:0002696)	395	40	20.48	+	1.95	5.03e-05	0.00359
regulation of protein stability (GO:0031647)	317	32	16.43	+	1.95	0.000301	0.016
positive regulation of lymphocyte activation (GO:0051251)	358	36	18.56	+	1.94	0.000154	0.00913
import into cell (GO:0098657)	679	68	35.2	+	1.93	2.22e-07	2.61e-05
response to oxidative stress (GO:0006979)	350	35	18.14	+	1.93	0.000213	0.0121
glycerolipid metabolic process (GO:0046486)	340	34	17.63	+	1.93	0.000278	0.0149
positive regulation of hydrolase activity (GO:0051345)	482	48	24.99	+	1.92	1.56e-05	0.00129
regulation of translation (GO:0006417)	342	34	17.73	+	1.92	0.000294	0.0157
positive regulation of response to external stimulus (GO:0032103)	606	60	31.42	+	1.91	1.56e-06	0.000159
vesicle organization (GO:0016050)	324	32	16.8	+	1.91	0.000531	0.0254
cellular biosynthetic process (GO:0044249)	3908	383	202.59	+	1.89	5.09e-40	1.12e-36
positive regulation of cell activation (GO:0050867)	419	41	21.72	+	1.89	0.000123	0.00757
positive regulation of immune effector process (GO:0002699)	308	30	15.97	+	1.88	0.00101	0.0433
cellular nitrogen compound metabolic process (GO:0034641)	3101	302	160.76	+	1.88	1.31e-29	1.83e-26
positive regulation of establishment of protein localization (GO:1904951)	361	35	18.71	+	1.87	0.000425	0.0213
regulation of vasculature development (GO:1901342)	310	30	16.07	+	1.87	0.00107	0.0451
biosynthetic process (GO:0009058)	4074	394	211.2	+	1.87	4.24e-40	1.09e-36
small molecule biosynthetic process (GO:0044283)	445	43	23.07	+	1.86	8.46e-05	0.00554
carbohydrate metabolic process (GO:0005975)	414	40	21.46	+	1.86	0.000179	0.0104
lipid metabolic process (GO:0006629)	1237	119	64.13	+	1.86	5.46e-11	1.25e-08
organic substance biosynthetic process (GO:1901576)	4018	385	208.3	+	1.85	5.99e-38	1.15e-34
gene expression (GO:0010467)	2663	255	138.05	+	1.85	1.69e-23	1.37e-20
regulation of leukocyte activation (GO:0002694)	620	59	32.14	+	1.84	7.87e-06	0.000709
heterocycle biosynthetic process (GO:0018130)	916	87	47.49	+	1.83	4.48e-08	6.05e-06
macromolecule biosynthetic process (GO:0009059)	3081	291	159.72	+	1.82	3.23e-26	3.56e-23
protein transport (GO:0015031)	1063	100	55.11	+	1.81	6.29e-09	1.01e-06
regulation of inflammatory response (GO:0050727)	406	38	21.05	+	1.81	0.000413	0.0209
lipid biosynthetic process (GO:0008610)	535	50	27.73	+	1.8	6.39e-05	0.00437
positive regulation of defense response (GO:0031349)	463	43	24	+	1.79	0.000265	0.0145
catabolic process (GO:0009056)	1876	173	97.25	+	1.78	4.34e-14	1.85e-11
intracellular protein transport (GO:0006886)	533	49	27.63	+	1.77	9.97e-05	0.00631
organic substance catabolic process (GO:1901575)	1584	144	82.12	+	1.75	2.7e-11	6.92e-09
regulation of cell activation (GO:0050865)	674	61	34.94	+	1.75	2.76e-05	0.00214
regulation of amide metabolic process (GO:0034248)	409	37	21.2	+	1.75	0.00099	0.0427
organonitrogen compound metabolic process (GO:1901564)	4657	421	241.42	+	1.74	5.39e-36	9.22e-33
nucleobase-containing compound biosynthetic process (GO:0034654)	841	76	43.6	+	1.74	2.32e-06	0.000229
regulation of lymphocyte activation (GO:0051249)	544	49	28.2	+	1.74	0.000173	0.0102
aromatic compound biosynthetic process (GO:0019438)	927	83	48.06	+	1.73	1.05e-06	0.000108
positive regulation of catalytic activity (GO:0043085)	918	82	47.59	+	1.72	1.37e-06	0.000141
establishment of protein localization (GO:0045184)	1267	113	65.68	+	1.72	1.43e-08	2.08e-06
heterocycle metabolic process (GO:0046483)	2738	244	141.94	+	1.72	2.95e-18	1.75e-15
RNA processing (GO:0006396)	815	72	42.25	+	1.7	1.14e-05	0.000993
organonitrogen compound catabolic process (GO:1901565)	1088	96	56.4	+	1.7	3.43e-07	3.89e-05
organic cyclic compound biosynthetic process (GO:1901362)	1054	93	54.64	+	1.7	4.91e-07	5.32e-05
cellular metabolic process (GO:0044237)	6441	566	333.91	+	1.7	6.45e-50	9.93e-46
cell activation (GO:0001775)	809	71	41.94	+	1.69	1.55e-05	0.00129
cellular aromatic compound metabolic process (GO:0006725)	2795	244	144.9	+	1.68	4.46e-17	2.37e-14
nucleobase-containing compound metabolic process (GO:0006139)	2572	224	133.34	+	1.68	1.46e-15	7.02e-13
positive regulation of organelle organization (GO:0010638)	529	46	27.42	+	1.68	0.000659	0.0305
protein-containing complex assembly (GO:0065003)	1153	100	59.77	+	1.67	3.62e-07	4.07e-05
nitrogen compound metabolic process (GO:0006807)	6335	546	328.41	+	1.66	1.42e-44	4.36e-41
organic cyclic compound metabolic process (GO:1901360)	3052	263	158.22	+	1.66	9.52e-18	5.43e-15
negative regulation of programmed cell death (GO:0043069)	1010	87	52.36	+	1.66	2.87e-06	0.00028
intracellular transport (GO:0046907)	1140	98	59.1	+	1.66	9.01e-07	9.37e-05
regulation of DNA metabolic process (GO:0051052)	513	44	26.59	+	1.65	0.00115	0.0479
protein metabolic process (GO:0019538)	3603	309	186.78	+	1.65	6.02e-21	4.03e-18
negative regulation of apoptotic process (GO:0043066)	980	84	50.8	+	1.65	5.84e-06	0.000559
vesicle-mediated transport (GO:0016192)	1250	107	64.8	+	1.65	2.51e-07	2.9e-05
positive regulation of molecular function (GO:0044093)	1277	109	66.2	+	1.65	2.29e-07	2.67e-05
positive regulation of cytokine production (GO:0001819)	551	47	28.56	+	1.65	0.000853	0.0373
response to cytokine (GO:0034097)	834	71	43.24	+	1.64	4.25e-05	0.00313
primary metabolic process (GO:0044238)	6891	586	357.24	+	1.64	1.59e-47	8.17e-44
nitrogen compound transport (GO:0071705)	1476	124	76.52	+	1.62	7.29e-08	9.27e-06
phosphorus metabolic process (GO:0006793)	1767	148	91.6	+	1.62	4.5e-09	7.54e-07
phosphate-containing compound metabolic process (GO:0006796)	1745	146	90.46	+	1.61	5.37e-09	8.7e-07
regulation of establishment of protein localization (GO:0070201)	610	51	31.62	+	1.61	0.000791	0.035
innate immune response (GO:0045087)	744	62	38.57	+	1.61	0.000267	0.0145
positive regulation of immune system process (GO:0002684)	1074	89	55.68	+	1.6	1.08e-05	0.000953
RNA metabolic process (GO:0016070)	1450	120	75.17	+	1.6	3.02e-07	3.47e-05
regulation of immune response (GO:0050776)	968	80	50.18	+	1.59	4.01e-05	0.00297
cellular response to cytokine stimulus (GO:0071345)	727	60	37.69	+	1.59	0.000442	0.022
leukocyte activation (GO:0045321)	715	59	37.07	+	1.59	0.00041	0.0208
protein catabolic process (GO:0030163)	731	60	37.9	+	1.58	0.000462	0.0227
organic substance metabolic process (GO:0071704)	7607	620	394.35	+	1.57	5.78e-45	2.22e-41
regulation of defense response (GO:0031347)	849	69	44.01	+	1.57	0.000256	0.0141
metabolic process (GO:0008152)	8021	651	415.82	+	1.57	4.95e-48	3.81e-44
regulation of response to external stimulus (GO:0032101)	1171	95	60.71	+	1.56	1.31e-05	0.00111
regulation of cytokine production (GO:0001817)	854	69	44.27	+	1.56	0.000269	0.0146
cellular component biogenesis (GO:0044085)	2575	208	133.49	+	1.56	3.55e-11	8.69e-09
cellular homeostasis (GO:0019725)	681	55	35.3	+	1.56	0.0011	0.0462
regulation of programmed cell death (GO:0043067)	1652	133	85.64	+	1.55	3.22e-07	3.67e-05
regulation of apoptotic process (GO:0042981)	1601	128	83	+	1.54	7.58e-07	8.05e-05
regulation of immune system process (GO:0002682)	1655	132	85.8	+	1.54	6.08e-07	6.55e-05
positive regulation of intracellular signal transduction (GO:1902533)	1081	86	56.04	+	1.53	7.47e-05	0.00496
regulation of cell adhesion (GO:0030155)	836	66	43.34	+	1.52	0.000778	0.0345
nucleic acid metabolic process (GO:0090304)	2041	161	105.81	+	1.52	5.59e-08	7.42e-06
positive regulation of gene expression (GO:0010628)	1285	101	66.62	+	1.52	3e-05	0.00231
organic substance transport (GO:0071702)	1850	145	95.91	+	1.51	4.01e-07	4.45e-05
chemical homeostasis (GO:0048878)	933	73	48.37	+	1.51	0.000483	0.0235
protein-containing complex organization (GO:0043933)	1838	143	95.28	+	1.5	8.75e-07	9.22e-05
macromolecule metabolic process (GO:0043170)	5813	451	301.35	+	1.5	3.32e-23	2.55e-20
positive regulation of response to stimulus (GO:0048584)	2362	182	122.45	+	1.49	3.18e-08	4.42e-06
regulation of catalytic activity (GO:0050790)	1591	122	82.48	+	1.48	1.26e-05	0.00109
regulation of response to stress (GO:0080134)	1430	109	74.13	+	1.47	4.4e-05	0.00322
positive regulation of signal transduction (GO:0009967)	1658	126	85.95	+	1.47	1.42e-05	0.00119
cellular macromolecule localization (GO:0070727)	1988	151	103.06	+	1.47	1.61e-06	0.000163
protein localization (GO:0008104)	1981	150	102.7	+	1.46	2.03e-06	0.000203
macromolecule localization (GO:0033036)	2397	181	124.26	+	1.46	1.54e-07	1.87e-05
negative regulation of signal transduction (GO:0009968)	1352	102	70.09	+	1.46	0.000135	0.00828
cellular response to stress (GO:0033554)	1532	115	79.42	+	1.45	5.81e-05	0.00403
organelle organization (GO:0006996)	3000	225	155.52	+	1.45	4.24e-09	7.17e-07
establishment of localization in cell (GO:0051649)	1658	124	85.95	+	1.44	3.13e-05	0.00238
regulation of organelle organization (GO:0033043)	1192	89	61.79	+	1.44	0.00058	0.0273
positive regulation of signaling (GO:0023056)	1884	139	97.67	+	1.42	2.08e-05	0.00167
cellular localization (GO:0051641)	2733	201	141.68	+	1.42	1.7e-07	2.03e-05
cellular component assembly (GO:0022607)	2329	171	120.74	+	1.42	2.41e-06	0.000237
negative regulation of signaling (GO:0023057)	1473	108	76.36	+	1.41	0.000249	0.0138
positive regulation of cell communication (GO:0010647)	1883	138	97.62	+	1.41	2.7e-05	0.0021
response to stress (GO:0006950)	3300	240	171.08	+	1.4	2.09e-08	2.98e-06
regulation of molecular function (GO:0065009)	2276	165	117.99	+	1.4	8.15e-06	0.000729
negative regulation of cell communication (GO:0010648)	1476	107	76.52	+	1.4	0.000405	0.0207
response to oxygen-containing compound (GO:1901700)	1467	106	76.05	+	1.39	0.000491	0.0238
regulation of intracellular signal transduction (GO:1902531)	1745	126	90.46	+	1.39	0.000125	0.00767
biological process involved in interspecies interaction between organisms (GO:0044419)	1541	111	79.89	+	1.39	0.000419	0.0212
cellular component organization or biogenesis (GO:0071840)	5669	407	293.89	+	1.38	2.47e-14	1.12e-11
transport (GO:0006810)	3509	250	181.91	+	1.37	5.91e-08	7.71e-06
negative regulation of response to stimulus (GO:0048585)	1777	125	92.12	+	1.36	0.000423	0.0213
localization (GO:0051179)	4392	308	227.69	+	1.35	4.01e-09	6.93e-07
establishment of localization (GO:0051234)	3779	265	195.91	+	1.35	7.46e-08	9.42e-06
cellular response to organic substance (GO:0071310)	1701	119	88.18	+	1.35	0.000757	0.0339
positive regulation of multicellular organismal process (GO:0051240)	1887	132	97.82	+	1.35	0.000399	0.0205
regulation of protein metabolic process (GO:0051246)	2320	162	120.27	+	1.35	7.13e-05	0.00477
regulation of response to stimulus (GO:0048583)	4080	283	211.51	+	1.34	6.09e-08	7.88e-06
regulation of cellular component organization (GO:0051128)	2587	179	134.11	+	1.33	4.66e-05	0.00337
cellular component organization (GO:0016043)	5457	377	282.9	+	1.33	1.22e-10	2.76e-08
response to organic substance (GO:0010033)	2492	171	129.19	+	1.32	0.000118	0.00735
regulation of signal transduction (GO:0009966)	3055	207	158.37	+	1.31	3.43e-05	0.00259
positive regulation of biosynthetic process (GO:0009891)	2700	181	139.97	+	1.29	0.000242	0.0135
positive regulation of cellular biosynthetic process (GO:0031328)	2672	178	138.52	+	1.29	0.00039	0.0202
positive regulation of metabolic process (GO:0009893)	3796	247	196.79	+	1.26	9.1e-05	0.00589
regulation of multicellular organismal process (GO:0051239)	3261	212	169.05	+	1.25	0.000371	0.0193
positive regulation of nitrogen compound metabolic process (GO:0051173)	2990	194	155	+	1.25	0.000732	0.0332
regulation of biological quality (GO:0065008)	2993	194	155.16	+	1.25	0.000857	0.0374
regulation of signaling (GO:0023051)	3530	226	183	+	1.23	0.000491	0.0238
positive regulation of cellular metabolic process (GO:0031325)	3417	218	177.14	+	1.23	0.000772	0.0344
regulation of cell communication (GO:0010646)	3531	225	183.05	+	1.23	0.000669	0.0308
positive regulation of macromolecule metabolic process (GO:0010604)	3450	219	178.85	+	1.22	0.00108	0.0455
negative regulation of cellular process (GO:0048523)	5019	317	260.19	+	1.22	5.54e-05	0.00388
negative regulation of biological process (GO:0048519)	5499	345	285.07	+	1.21	3.8e-05	0.00284
cellular process (GO:0009987)	15365	955	796.54	+	1.2	4e-29	5.14e-26
positive regulation of cellular process (GO:0048522)	5882	364	304.93	+	1.19	6.47e-05	0.00437
positive regulation of biological process (GO:0048518)	6370	394	330.23	+	1.19	2.64e-05	0.00206
regulation of metabolic process (GO:0019222)	6519	391	337.95	+	1.16	0.000517	0.025
biological_process (GO:0008150)	20467	1104	1061.03	+	1.04	2.28e-09	4.13e-07
multicellular organismal process (GO:0032501)	7647	345	396.43	-	0.87	0.000976	0.0422
system process (GO:0003008)	2756	78	142.87	-	0.55	1.82e-10	4.05e-08
gamete generation (GO:0007276)	849	22	44.01	-	0.5	0.000195	0.0112
spermatogenesis (GO:0007283)	665	15	34.47	-	0.44	0.000176	0.0103
male gamete generation (GO:0048232)	686	15	35.56	-	0.42	0.000104	0.00651
Unclassified (UNCLASSIFIED)	1369	28	70.97	-	0.39	2.28e-09	4.08e-07
nervous system process (GO:0050877)	2182	42	113.12	-	0.37	6.41e-16	3.18e-13
G protein-coupled receptor signaling pathway (GO:0007186)	1873	29	97.1	-	0.3	2.6e-17	1.43e-14
sensory perception (GO:0007600)	1630	23	84.5	-	0.27	2.35e-16	1.21e-13
detection of stimulus (GO:0051606)	787	6	40.8	-	0.15	6.68e-12	2.06e-09
detection of chemical stimulus (GO:0009593)	620	3	32.14	-	0.09	4.01e-11	9.65e-09
detection of stimulus involved in sensory perception (GO:0050906)	679	2	35.2	-	0.06	1.89e-13	7.29e-11
sensory perception of smell (GO:0007608)	1125	1	58.32	-	0.02	2e-25	2.05e-22
sensory perception of chemical stimulus (GO:0007606)	1224	1	63.45	-	0.02	8.67e-28	1.03e-24
detection of chemical stimulus involved in sensory perception of smell (GO:0050911)	531	0	27.53	-	< 0.01	5.8e-13	2.13e-10
detection of chemical stimulus involved in sensory perception (GO:0050907)	588	0	30.48	-	< 0.01	3.66e-14	1.61e-11
