## Supplemental Table 5 for "Transcriptional analysis of efferocytosis in mouse skin wounds"

### Sheet: Sheet1
GO biological process complete	Mus musculus - REFLIST (21836)	upload_1 (106)	upload_1 (expected)	upload_1 (over/under)	upload_1 (fold Enrichment)	upload_1 (raw P-value)	upload_1 (FDR)
low-density lipoprotein particle mediated signaling (GO:0055096)	3	2	0.01	+	> 100	6.98e-05	0.029
lipoprotein particle mediated signaling (GO:0055095)	3	2	0.01	+	> 100	6.98e-05	0.0283
positive regulation of cholesterol storage (GO:0010886)	7	3	0.03	+	88.29	3.84e-06	0.00369
positive regulation of macrophage derived foam cell differentiation (GO:0010744)	15	4	0.07	+	54.93	6.87e-07	0.00353
regulation of macrophage derived foam cell differentiation (GO:0010743)	25	4	0.12	+	32.96	6.13e-06	0.00525
regulation of plasma lipoprotein particle levels (GO:0097006)	53	4	0.26	+	15.55	0.000128	0.0438
granulocyte chemotaxis (GO:0071621)	82	5	0.4	+	12.56	4.97e-05	0.0225
myeloid leukocyte migration (GO:0097529)	139	8	0.67	+	11.86	3.93e-07	0.00605
leukocyte chemotaxis (GO:0030595)	137	7	0.67	+	10.53	4.77e-06	0.00432
granulocyte migration (GO:0097530)	101	5	0.49	+	10.2	0.000134	0.0449
positive regulation of lipid localization (GO:1905954)	126	6	0.61	+	9.81	3.49e-05	0.0173
phagocytosis (GO:0006909)	152	7	0.74	+	9.49	9.44e-06	0.00661
leukocyte migration (GO:0050900)	238	9	1.16	+	7.79	2.45e-06	0.00343
cell chemotaxis (GO:0060326)	213	8	1.03	+	7.74	9.56e-06	0.0064
positive regulation of protein-containing complex assembly (GO:0031334)	210	7	1.02	+	6.87	7.5e-05	0.0289
locomotion (GO:0040011)	349	11	1.69	+	6.49	1.07e-06	0.00274
chemotaxis (GO:0006935)	318	10	1.54	+	6.48	3.45e-06	0.00409
taxis (GO:0042330)	320	10	1.55	+	6.44	3.65e-06	0.00401
muscle cell differentiation (GO:0042692)	318	8	1.54	+	5.18	0.000162	0.05
positive regulation of cell migration (GO:0030335)	599	14	2.91	+	4.81	1.22e-06	0.00268
positive regulation of cell adhesion (GO:0045785)	532	12	2.58	+	4.65	1.06e-05	0.00683
regulation of leukocyte cell-cell adhesion (GO:1903037)	402	9	1.95	+	4.61	0.000151	0.0485
positive regulation of cell motility (GO:2000147)	628	14	3.05	+	4.59	2.12e-06	0.00363
endocytosis (GO:0006897)	498	11	2.42	+	4.55	3.07e-05	0.0163
positive regulation of locomotion (GO:0040017)	644	14	3.13	+	4.48	2.84e-06	0.00364
regulation of cell-cell adhesion (GO:0022407)	522	11	2.53	+	4.34	4.71e-05	0.0226
regulation of cell adhesion (GO:0030155)	836	17	4.06	+	4.19	5.54e-07	0.00427
inflammatory response (GO:0006954)	543	11	2.64	+	4.17	6.7e-05	0.0287
response to hormone (GO:0009725)	657	13	3.19	+	4.08	1.8e-05	0.0111
import into cell (GO:0098657)	679	13	3.3	+	3.94	2.53e-05	0.0139
regulation of secretion by cell (GO:1903530)	692	13	3.36	+	3.87	3.08e-05	0.0158
response to lipid (GO:0033993)	724	13	3.51	+	3.7	4.91e-05	0.0229
regulation of cell migration (GO:0030334)	1013	18	4.92	+	3.66	1.73e-06	0.00332
negative regulation of programmed cell death (GO:0043069)	1010	17	4.9	+	3.47	7.12e-06	0.00548
regulation of secretion (GO:0051046)	773	13	3.75	+	3.46	9.51e-05	0.034
regulation of cell motility (GO:2000145)	1072	18	5.2	+	3.46	3.82e-06	0.00392
regulation of locomotion (GO:0040012)	1115	18	5.41	+	3.33	6.58e-06	0.00533
vesicle-mediated transport (GO:0016192)	1250	20	6.07	+	3.3	2.13e-06	0.00329
circulatory system development (GO:0072359)	976	15	4.74	+	3.17	7.35e-05	0.029
negative regulation of apoptotic process (GO:0043066)	980	15	4.76	+	3.15	7.7e-05	0.0289
protein transport (GO:0015031)	1063	16	5.16	+	3.1	5.29e-05	0.0233
homeostatic process (GO:0042592)	1531	23	7.43	+	3.09	9.48e-07	0.00365
regulation of programmed cell death (GO:0043067)	1652	24	8.02	+	2.99	9.5e-07	0.00293
regulation of apoptotic process (GO:0042981)	1601	22	7.77	+	2.83	7.26e-06	0.00532
nitrogen compound transport (GO:0071705)	1476	20	7.17	+	2.79	2.5e-05	0.0142
establishment of protein localization (GO:0045184)	1267	17	6.15	+	2.76	0.000124	0.0434
response to endogenous stimulus (GO:0009719)	1277	17	6.2	+	2.74	0.000136	0.0447
organic substance transport (GO:0071702)	1850	23	8.98	+	2.56	2.2e-05	0.013
response to organic substance (GO:0010033)	2492	26	12.1	+	2.15	0.000153	0.0482
system development (GO:0048731)	3506	33	17.02	+	1.94	9.48e-05	0.0347
GO:0071806~protein transmembrane transport	4	2	0.0192815	+	103.726	0.0189439	0.815412
GO:1901299~negative regulation of hydrogen peroxide-mediated programmed cell death	5	2	0.0241019	+	82.9811	0.0236241	0.935516
GO:0043619~regulation of transcription from RNA polymerase II promoter in response to oxidative stress	7	2	0.0337426	+	59.2722	0.0329184	1
GO:0031670~cellular response to nutrient	7	2	0.0337426	+	59.2722	0.0329184	1
GO:0098883~synapse disassembly	7	2	0.0337426	+	59.2722	0.0329184	1
GO:0006670~sphingosine metabolic process	9	2	0.0433834	+	46.1006	0.0421252	1
GO:0044794~positive regulation by host of viral process	10	2	0.0482038	+	41.4905	0.046696	1
GO:0070294~renal sodium ion absorption	10	2	0.0482038	+	41.4905	0.046696	1
GO:0010828~positive regulation of glucose transport	10	2	0.0482038	+	41.4905	0.046696	1
GO:0045446~endothelial cell differentiation	10	2	0.0482038	+	41.4905	0.046696	1
GO:0006892~post-Golgi vesicle-mediated transport	11	2	0.0530242	+	37.7187	0.0512452	1
GO:0006590~thyroid hormone generation	15	2	0.0723057	+	27.6604	0.0692283	1
GO:0045651~positive regulation of macrophage differentiation	15	2	0.0723057	+	27.6604	0.0692283	1
GO:0071711~basement membrane organization	16	2	0.077126	+	25.9316	0.0736711	1
GO:0030048~actin filament-based movement	16	2	0.077126	+	25.9316	0.0736711	1
GO:0048066~developmental pigmentation	17	2	0.0819464	+	24.4062	0.078093	1
GO:0050918~positive chemotaxis	17	2	0.0819464	+	24.4062	0.078093	1
GO:0048246~macrophage chemotaxis	17	2	0.0819464	+	24.4062	0.078093	1
GO:0030595~leukocyte chemotaxis	18	2	0.0867668	+	23.0503	0.0824939	1
GO:0042953~lipoprotein transport	19	2	0.0915872	+	21.8371	0.0868741	1
GO:0019065~receptor-mediated endocytosis of virus by host cell	19	2	0.0915872	+	21.8371	0.0868741	1
GO:0030050~vesicle transport along actin filament	20	2	0.0964076	+	20.7453	0.0912336	1
GO:0090050~positive regulation of cell migration involved in sprouting angiogenesis	21	2	0.101228	+	19.7574	0.0955725	1
