## Supplemental Table 6 for "Transcriptional analysis of efferocytosis in mouse skin wounds"

### Sheet: Sheet1
GO biological process complete	Mus musculus - REFLIST (21836)	upload_1 (252)	upload_1 (expected)	upload_1 (over/under)	upload_1 (fold Enrichment)	upload_1 (raw P-value)	upload_1 (FDR)
sensory perception of smell (GO:0007608)	1125	0	12.98	-	< 0.01	2.34e-06	0.000218
sensory perception of chemical stimulus (GO:0007606)	1224	0	14.13	-	< 0.01	1.12e-06	0.000118
positive regulation of macrophage migration inhibitory factor signaling pathway (GO:2000448)	2	2	0.02	+	86.65	0.000133	0.00707
cytotoxic T cell degranulation (GO:0043316)	2	2	0.02	+	86.65	0.000133	0.00704
cellular response to corticotropin-releasing hormone stimulus (GO:0071376)	4	3	0.05	+	64.99	6.02e-06	0.000499
response to corticotropin-releasing hormone (GO:0043435)	4	3	0.05	+	64.99	6.02e-06	0.000496
monocyte extravasation (GO:0035696)	4	3	0.05	+	64.99	6.02e-06	0.000493
quinolinate biosynthetic process (GO:0019805)	4	3	0.05	+	64.99	6.02e-06	0.000491
regulation of macrophage migration inhibitory factor signaling pathway (GO:2000446)	3	2	0.03	+	57.77	0.000395	0.0187
neutrophil extravasation (GO:0072672)	6	4	0.07	+	57.77	2.55e-07	3.45e-05
regulation of neurofibrillary tangle assembly (GO:1902996)	3	2	0.03	+	57.77	0.000395	0.0186
B cell affinity maturation (GO:0002344)	4	2	0.05	+	43.33	0.000784	0.033
peripheral B cell selection (GO:0002343)	4	2	0.05	+	43.33	0.000784	0.0329
positive regulation of thymocyte migration (GO:2000412)	4	2	0.05	+	43.33	0.000784	0.0328
negative regulation of adiponectin secretion (GO:0070164)	4	2	0.05	+	43.33	0.000784	0.0327
quinolinate metabolic process (GO:0046874)	6	3	0.07	+	43.33	2.96e-05	0.00188
regulation of adiponectin secretion (GO:0070163)	7	3	0.08	+	37.14	5.14e-05	0.00308
fever generation (GO:0001660)	5	2	0.06	+	34.66	0.0013	0.05
regulation of thymocyte migration (GO:2000410)	5	2	0.06	+	34.66	0.0013	0.0499
ciliary neurotrophic factor-mediated signaling pathway (GO:0070120)	5	2	0.06	+	34.66	0.0013	0.0498
response to insecticide (GO:0017085)	5	2	0.06	+	34.66	0.0013	0.0497
positive regulation of T-helper 1 cell differentiation (GO:0045627)	8	3	0.09	+	32.49	8.15e-05	0.00465
ubiquitin-dependent endocytosis (GO:0070086)	8	3	0.09	+	32.49	8.15e-05	0.00463
peptide antigen assembly with MHC class II protein complex (GO:0002503)	15	5	0.17	+	28.88	5.38e-07	6.32e-05
MHC class II protein complex assembly (GO:0002399)	15	5	0.17	+	28.88	5.38e-07	6.27e-05
positive regulation of epithelial cell proliferation involved in wound healing (GO:0060054)	9	3	0.1	+	28.88	0.000121	0.00657
positive regulation of fever generation (GO:0031622)	9	3	0.1	+	28.88	0.000121	0.00655
T-helper 1 cell differentiation (GO:0045063)	16	5	0.18	+	27.08	7.75e-07	8.4e-05
positive regulation of T cell chemotaxis (GO:0010820)	14	4	0.16	+	24.76	1.58e-05	0.00109
regulation of fever generation (GO:0031620)	11	3	0.13	+	23.63	0.000234	0.0117
regulation of T cell chemotaxis (GO:0010819)	15	4	0.17	+	23.11	2.14e-05	0.00141
positive regulation of antigen processing and presentation (GO:0002579)	12	3	0.14	+	21.66	0.000309	0.0152
indolalkylamine metabolic process (GO:0006586)	12	3	0.14	+	21.66	0.000309	0.0151
tryptophan metabolic process (GO:0006568)	12	3	0.14	+	21.66	0.000309	0.0151
dicarboxylic acid biosynthetic process (GO:0043650)	12	3	0.14	+	21.66	0.000309	0.015
antigen processing and presentation of exogenous peptide antigen via MHC class II (GO:0019886)	25	6	0.29	+	20.8	3.28e-07	4.24e-05
regulation of T-helper 1 cell differentiation (GO:0045625)	13	3	0.15	+	20	0.000399	0.0187
positive regulation of heat generation (GO:0031652)	13	3	0.15	+	20	0.000399	0.0186
T-helper 17 cell differentiation (GO:0072539)	13	3	0.15	+	20	0.000399	0.0185
cellular extravasation (GO:0045123)	44	10	0.51	+	19.69	6.16e-11	2.5e-08
peptide antigen assembly with MHC protein complex (GO:0002501)	27	6	0.31	+	19.26	5.38e-07	6.22e-05
antigen processing and presentation of peptide antigen via MHC class II (GO:0002495)	27	6	0.31	+	19.26	5.38e-07	6.18e-05
MHC protein complex assembly (GO:0002396)	27	6	0.31	+	19.26	5.38e-07	6.13e-05
positive regulation of lymphocyte chemotaxis (GO:0140131)	18	4	0.21	+	19.26	4.67e-05	0.00284
antigen processing and presentation of peptide or polysaccharide antigen via MHC class II (GO:0002504)	28	6	0.32	+	18.57	6.78e-07	7.45e-05
T-helper cell lineage commitment (GO:0002295)	14	3	0.16	+	18.57	0.000503	0.0222
negative thymic T cell selection (GO:0045060)	14	3	0.16	+	18.57	0.000503	0.0221
positive regulation of leukocyte tethering or rolling (GO:1903238)	15	3	0.17	+	17.33	0.000624	0.027
positive regulation of homotypic cell-cell adhesion (GO:0034112)	15	3	0.17	+	17.33	0.000624	0.027
leukocyte cell-cell adhesion (GO:0007159)	60	12	0.69	+	17.33	3.68e-12	1.83e-09
leukocyte aggregation (GO:0070486)	15	3	0.17	+	17.33	0.000624	0.0269
negative T cell selection (GO:0043383)	15	3	0.17	+	17.33	0.000624	0.0268
regulation of antigen processing and presentation (GO:0002577)	20	4	0.23	+	17.33	7.26e-05	0.00422
leukocyte adhesion to vascular endothelial cell (GO:0061756)	25	5	0.29	+	17.33	8.65e-06	0.000666
T-helper 1 type immune response (GO:0042088)	25	5	0.29	+	17.33	8.65e-06	0.000663
regulation of lymphocyte chemotaxis (GO:1901623)	21	4	0.24	+	16.5	8.88e-05	0.00499
regulation of heat generation (GO:0031650)	16	3	0.18	+	16.25	0.000761	0.0322
T cell costimulation (GO:0031295)	27	5	0.31	+	16.05	1.29e-05	0.000916
positive regulation of T-helper cell differentiation (GO:0045624)	22	4	0.25	+	15.75	0.000108	0.00591
CD4-positive, alpha-beta T cell lineage commitment (GO:0043373)	17	3	0.2	+	15.29	0.000916	0.0371
T-helper 17 type immune response (GO:0072538)	17	3	0.2	+	15.29	0.000916	0.037
positive regulation of cellular extravasation (GO:0002693)	23	4	0.27	+	15.07	0.000129	0.00692
positive regulation of neutrophil chemotaxis (GO:0090023)	29	5	0.33	+	14.94	1.86e-05	0.00125
lymphocyte costimulation (GO:0031294)	29	5	0.33	+	14.94	1.86e-05	0.00125
regulation of monocyte differentiation (GO:0045655)	18	3	0.21	+	14.44	0.00109	0.0431
chemokine production (GO:0032602)	18	3	0.21	+	14.44	0.00109	0.043
positive regulation of T cell migration (GO:2000406)	37	6	0.43	+	14.05	3.83e-06	0.000333
regulation of neutrophil chemotaxis (GO:0090022)	37	6	0.43	+	14.05	3.83e-06	0.000332
T cell migration (GO:0072678)	31	5	0.36	+	13.98	2.62e-05	0.00166
CD4-positive, alpha-beta T cell differentiation involved in immune response (GO:0002294)	44	7	0.51	+	13.79	6.68e-07	7.45e-05
T-helper cell differentiation (GO:0042093)	44	7	0.51	+	13.79	6.68e-07	7.4e-05
pyridine nucleotide biosynthetic process (GO:0019363)	19	3	0.22	+	13.68	0.00128	0.0499
alpha-beta T cell lineage commitment (GO:0002363)	19	3	0.22	+	13.68	0.00128	0.0498
positive regulation of T-helper 1 type immune response (GO:0002827)	19	3	0.22	+	13.68	0.00128	0.0497
positive regulation of granulocyte chemotaxis (GO:0071624)	32	5	0.37	+	13.54	3.07e-05	0.00194
thymic T cell selection (GO:0045061)	26	4	0.3	+	13.33	0.000212	0.0107
alpha-beta T cell differentiation involved in immune response (GO:0002293)	46	7	0.53	+	13.19	9.15e-07	9.85e-05
regulation of T-helper 1 type immune response (GO:0002825)	33	5	0.38	+	13.13	3.59e-05	0.00223
alpha-beta T cell activation involved in immune response (GO:0002287)	47	7	0.54	+	12.91	1.06e-06	0.000112
positive regulation of CD4-positive, alpha-beta T cell differentiation (GO:0043372)	34	5	0.39	+	12.74	4.16e-05	0.00257
positive regulation of interleukin-2 production (GO:0032743)	41	6	0.47	+	12.68	7.13e-06	0.000566
positive regulation of monocyte chemotaxis (GO:0090026)	28	4	0.32	+	12.38	0.000285	0.0141
T cell differentiation involved in immune response (GO:0002292)	50	7	0.58	+	12.13	1.64e-06	0.000164
positive regulation of neutrophil migration (GO:1902624)	43	6	0.5	+	12.09	9.49e-06	0.000709
positive regulation of lymphocyte migration (GO:2000403)	43	6	0.5	+	12.09	9.49e-06	0.000706
positive regulation of CD4-positive, alpha-beta T cell activation (GO:2000516)	45	6	0.52	+	11.55	1.24e-05	0.00089
regulation of granulocyte chemotaxis (GO:0071622)	60	8	0.69	+	11.55	4.29e-07	5.33e-05
CD4-positive, alpha-beta T cell differentiation (GO:0043367)	60	8	0.69	+	11.55	4.29e-07	5.29e-05
regulation of neutrophil migration (GO:1902622)	54	7	0.62	+	11.23	2.8e-06	0.000252
establishment of endothelial barrier (GO:0061028)	31	4	0.36	+	11.18	0.000426	0.0195
CD4-positive, alpha-beta T cell activation (GO:0035710)	78	10	0.9	+	11.11	2.22e-08	4.32e-06
dendritic cell differentiation (GO:0097028)	39	5	0.45	+	11.11	8.22e-05	0.00465
antigen processing and presentation of exogenous peptide antigen (GO:0002478)	55	7	0.63	+	11.03	3.17e-06	0.000284
negative regulation of lipid catabolic process (GO:0050995)	32	4	0.37	+	10.83	0.000483	0.0217
positive regulation of Rho protein signal transduction (GO:0035025)	40	5	0.46	+	10.83	9.31e-05	0.00521
negative regulation of viral entry into host cell (GO:0046597)	33	4	0.38	+	10.5	0.000545	0.0238
regulation of T cell migration (GO:2000404)	51	6	0.59	+	10.19	2.6e-05	0.00166
regulation of interleukin-2 production (GO:0032663)	68	8	0.78	+	10.19	1.15e-06	0.000119
regulation of p38MAPK cascade (GO:1900744)	43	5	0.5	+	10.08	0.000132	0.00708
immunoglobulin production involved in immunoglobulin-mediated immune response (GO:0002381)	44	5	0.51	+	9.85	0.000148	0.0078
T cell selection (GO:0045058)	53	6	0.61	+	9.81	3.24e-05	0.00203
antigen processing and presentation of exogenous antigen (GO:0019884)	62	7	0.72	+	9.78	7.18e-06	0.000567
neutrophil migration (GO:1990266)	90	10	1.04	+	9.63	8.93e-08	1.39e-05
regulation of monocyte chemotaxis (GO:0090025)	36	4	0.42	+	9.63	0.000763	0.0322
regulation of cellular extravasation (GO:0002691)	46	5	0.53	+	9.42	0.000183	0.00947
positive T cell selection (GO:0043368)	37	4	0.43	+	9.37	0.000848	0.0351
T cell activation involved in immune response (GO:0002286)	93	10	1.07	+	9.32	1.22e-07	1.78e-05
regulation of lymphocyte migration (GO:2000401)	66	7	0.76	+	9.19	1.09e-05	0.000794
negative regulation of viral life cycle (GO:1903901)	38	4	0.44	+	9.12	0.000939	0.0379
positive regulation of leukocyte chemotaxis (GO:0002690)	106	11	1.22	+	8.99	4.12e-08	7.28e-06
mononuclear cell migration (GO:0071674)	97	10	1.12	+	8.93	1.83e-07	2.56e-05
mature B cell differentiation (GO:0002335)	39	4	0.45	+	8.89	0.00104	0.0413
lymphocyte migration (GO:0072676)	70	7	0.81	+	8.67	1.62e-05	0.00111
positive regulation of leukocyte migration (GO:0002687)	171	17	1.97	+	8.61	1.55e-11	6.61e-09
granulocyte migration (GO:0097530)	101	10	1.17	+	8.58	2.68e-07	3.56e-05
positive regulation of mononuclear cell migration (GO:0071677)	81	8	0.93	+	8.56	4.38e-06	0.000375
regulation of CD4-positive, alpha-beta T cell activation (GO:2000514)	81	8	0.93	+	8.56	4.38e-06	0.000373
regulation of alpha-beta T cell proliferation (GO:0046640)	71	7	0.82	+	8.54	1.78e-05	0.00122
regulation of leukocyte chemotaxis (GO:0002688)	132	13	1.52	+	8.53	4.51e-09	1.12e-06
regulation of T-helper cell differentiation (GO:0045622)	41	4	0.47	+	8.45	0.00125	0.0491
type II interferon production (GO:0032609)	41	4	0.47	+	8.45	0.00125	0.049
chemokine-mediated signaling pathway (GO:0070098)	62	6	0.72	+	8.39	7.97e-05	0.00458
myeloid leukocyte migration (GO:0097529)	139	13	1.6	+	8.1	8.48e-09	1.92e-06
neutrophil chemotaxis (GO:0030593)	75	7	0.87	+	8.09	2.55e-05	0.00164
positive regulation of alpha-beta T cell differentiation (GO:0046638)	54	5	0.62	+	8.02	0.000392	0.0186
positive regulation of leukocyte cell-cell adhesion (GO:1903039)	297	27	3.43	+	7.88	1.2e-16	2.32e-13
positive regulation of T cell proliferation (GO:0042102)	132	12	1.52	+	7.88	4.41e-08	7.54e-06
positive regulation of acute inflammatory response (GO:0002675)	55	5	0.63	+	7.88	0.000428	0.0195
positive regulation of alpha-beta T cell activation (GO:0046635)	100	9	1.15	+	7.8	2.4e-06	0.00022
regulation of leukocyte migration (GO:0002685)	245	22	2.83	+	7.78	1.17e-13	8.19e-11
regulation of CD4-positive, alpha-beta T cell differentiation (GO:0043370)	56	5	0.65	+	7.74	0.000465	0.0211
positive regulation of T cell activation (GO:0050870)	271	24	3.13	+	7.67	1.16e-14	1.38e-11
alpha-beta T cell differentiation (GO:0046632)	92	8	1.06	+	7.53	1.14e-05	0.000821
granulocyte chemotaxis (GO:0071621)	82	7	0.95	+	7.4	4.57e-05	0.00281
regulation of lipid catabolic process (GO:0050994)	71	6	0.82	+	7.32	0.00017	0.00883
leukocyte migration (GO:0050900)	238	20	2.75	+	7.28	5.43e-12	2.61e-09
cellular response to chemokine (GO:1990869)	72	6	0.83	+	7.22	0.000184	0.00947
response to chemokine (GO:1990868)	72	6	0.83	+	7.22	0.000184	0.00944
regulation of alpha-beta T cell activation (GO:0046634)	144	12	1.66	+	7.22	1.16e-07	1.72e-05
positive regulation of cell-cell adhesion (GO:0022409)	348	29	4.02	+	7.22	8.7e-17	2.68e-13
antigen processing and presentation of peptide antigen (GO:0048002)	85	7	0.98	+	7.14	5.76e-05	0.00342
positive regulation of lymphocyte proliferation (GO:0050671)	175	14	2.02	+	6.93	1.69e-08	3.52e-06
positive regulation of T cell differentiation (GO:0045582)	125	10	1.44	+	6.93	1.95e-06	0.00019
antigen processing and presentation (GO:0019882)	125	10	1.44	+	6.93	1.95e-06	0.000188
lymphocyte activation involved in immune response (GO:0002285)	151	12	1.74	+	6.89	1.95e-07	2.66e-05
positive regulation of mononuclear cell proliferation (GO:0032946)	178	14	2.05	+	6.82	2.1e-08	4.15e-06
positive regulation of wound healing (GO:0090303)	64	5	0.74	+	6.77	0.000861	0.0356
regulation of acute inflammatory response (GO:0002673)	77	6	0.89	+	6.75	0.000266	0.0132
regulation of T cell proliferation (GO:0042129)	219	17	2.53	+	6.73	7.64e-10	2.35e-07
regulation of mononuclear cell migration (GO:0071675)	130	10	1.5	+	6.67	2.78e-06	0.000252
alpha-beta T cell activation (GO:0046631)	144	11	1.66	+	6.62	9.42e-07	0.000101
endothelial cell migration (GO:0043542)	79	6	0.91	+	6.58	0.000306	0.0151
positive regulation of chemotaxis (GO:0050921)	160	12	1.85	+	6.5	3.66e-07	4.62e-05
response to type II interferon (GO:0034341)	135	10	1.56	+	6.42	3.9e-06	0.000336
endothelial cell differentiation (GO:0045446)	82	6	0.95	+	6.34	0.000375	0.0179
leukocyte chemotaxis (GO:0030595)	137	10	1.58	+	6.32	4.46e-06	0.000377
positive regulation of leukocyte proliferation (GO:0070665)	194	14	2.24	+	6.25	6.23e-08	1.02e-05
positive regulation of lymphocyte differentiation (GO:0045621)	141	10	1.63	+	6.15	5.76e-06	0.00048
positive regulation of leukocyte differentiation (GO:1902107)	214	15	2.47	+	6.07	3.08e-08	5.71e-06
positive regulation of hemopoiesis (GO:1903708)	214	15	2.47	+	6.07	3.08e-08	5.64e-06
positive regulation of lymphocyte activation (GO:0051251)	358	25	4.13	+	6.05	7.07e-13	3.89e-10
positive regulation of chemokine production (GO:0032722)	86	6	0.99	+	6.05	0.000484	0.0217
positive regulation of small GTPase mediated signal transduction (GO:0051057)	86	6	0.99	+	6.05	0.000484	0.0216
regulation of leukocyte cell-cell adhesion (GO:1903037)	402	28	4.64	+	6.04	2.89e-14	3.18e-11
positive regulation of leukocyte activation (GO:0002696)	395	27	4.56	+	5.92	1.35e-13	8.64e-11
regulation of lymphocyte proliferation (GO:0050670)	278	19	3.21	+	5.92	6.5e-10	2.08e-07
negative regulation of T cell proliferation (GO:0042130)	103	7	1.19	+	5.89	0.000194	0.00985
regulation of type II interferon production (GO:0032649)	133	9	1.53	+	5.86	2.47e-05	0.0016
cytokine production (GO:0001816)	207	14	2.39	+	5.86	1.39e-07	1.97e-05
regulation of mononuclear cell proliferation (GO:0032944)	283	19	3.27	+	5.82	8.76e-10	2.59e-07
positive regulation of cell activation (GO:0050867)	419	28	4.84	+	5.79	8.09e-14	6.55e-11
regulation of T cell activation (GO:0050863)	407	27	4.7	+	5.75	2.75e-13	1.63e-10
immune response-regulating cell surface receptor signaling pathway (GO:0002768)	230	15	2.65	+	5.65	7.99e-08	1.28e-05
positive regulation of type II interferon production (GO:0032729)	92	6	1.06	+	5.65	0.000693	0.0295
immune response-activating cell surface receptor signaling pathway (GO:0002429)	218	14	2.52	+	5.56	2.63e-07	3.52e-05
regulation of chemotaxis (GO:0050920)	237	15	2.74	+	5.48	1.18e-07	1.73e-05
regulation of T cell differentiation (GO:0045580)	190	12	2.19	+	5.47	2.27e-06	0.000213
leukocyte activation involved in immune response (GO:0002366)	224	14	2.59	+	5.42	3.66e-07	4.59e-05
regulation of leukocyte proliferation (GO:0070663)	305	19	3.52	+	5.4	3.04e-09	7.66e-07
negative regulation of T cell activation (GO:0050868)	161	10	1.86	+	5.38	1.85e-05	0.00125
positive regulation of cell adhesion (GO:0045785)	532	33	6.14	+	5.37	3.52e-15	4.93e-12
negative regulation of myeloid cell differentiation (GO:0045638)	97	6	1.12	+	5.36	0.000916	0.0372
cell activation involved in immune response (GO:0002263)	228	14	2.63	+	5.32	4.54e-07	5.5e-05
epithelial cell migration (GO:0010631)	114	7	1.32	+	5.32	0.000362	0.0173
endothelium development (GO:0003158)	98	6	1.13	+	5.31	0.000967	0.0389
cell chemotaxis (GO:0060326)	213	13	2.46	+	5.29	1.26e-06	0.000127
positive regulation of inflammatory response (GO:0050729)	164	10	1.89	+	5.28	2.17e-05	0.00142
epithelium migration (GO:0090132)	116	7	1.34	+	5.23	0.000402	0.0186
chemotaxis (GO:0006935)	318	19	3.67	+	5.18	6.01e-09	1.42e-06
regulation of cell-cell adhesion (GO:0022407)	522	31	6.02	+	5.15	8.3e-14	6.39e-11
taxis (GO:0042330)	320	19	3.69	+	5.14	6.66e-09	1.55e-06
negative regulation of lymphocyte proliferation (GO:0050672)	118	7	1.36	+	5.14	0.000446	0.0202
negative regulation of leukocyte activation (GO:0002695)	220	13	2.54	+	5.12	1.81e-06	0.000177
tissue migration (GO:0090130)	119	7	1.37	+	5.1	0.000469	0.0212
negative regulation of mononuclear cell proliferation (GO:0032945)	120	7	1.38	+	5.05	0.000493	0.0219
regulation of lymphocyte differentiation (GO:0045619)	223	13	2.57	+	5.05	2.1e-06	0.000199
negative regulation of leukocyte differentiation (GO:1902106)	122	7	1.41	+	4.97	0.000545	0.0237
negative regulation of leukocyte cell-cell adhesion (GO:1903038)	175	10	2.02	+	4.95	3.79e-05	0.00235
T cell differentiation (GO:0030217)	211	12	2.44	+	4.93	6.69e-06	0.000534
negative regulation of lymphocyte activation (GO:0051250)	196	11	2.26	+	4.86	1.84e-05	0.00125
negative regulation of leukocyte proliferation (GO:0070664)	126	7	1.45	+	4.81	0.00066	0.0282
antigen receptor-mediated signaling pathway (GO:0050851)	145	8	1.67	+	4.78	0.000288	0.0142
regulation of cell activation (GO:0050865)	674	37	7.78	+	4.76	3.1e-15	4.77e-12
negative regulation of hemopoiesis (GO:1903707)	128	7	1.48	+	4.74	0.000725	0.0308
locomotion (GO:0040011)	349	19	4.03	+	4.72	2.69e-08	5.18e-06
negative regulation of cell activation (GO:0050866)	239	13	2.76	+	4.71	4.5e-06	0.000378
lymphocyte differentiation (GO:0030098)	336	18	3.88	+	4.64	8.07e-08	1.28e-05
regulation of lymphocyte activation (GO:0051249)	544	29	6.28	+	4.62	7.95e-12	3.71e-09
regulation of leukocyte activation (GO:0002694)	620	33	7.16	+	4.61	2.65e-13	1.63e-10
negative regulation of inflammatory response (GO:0050728)	170	9	1.96	+	4.59	0.000165	0.00866
regulation of leukocyte differentiation (GO:1902105)	360	19	4.15	+	4.57	4.41e-08	7.63e-06
B cell differentiation (GO:0030183)	153	8	1.77	+	4.53	0.000413	0.0191
myeloid leukocyte activation (GO:0002274)	173	9	2	+	4.51	0.000189	0.00962
positive regulation of immune effector process (GO:0002699)	308	16	3.55	+	4.5	6.5e-07	7.3e-05
T cell activation (GO:0042110)	405	21	4.67	+	4.49	1.14e-08	2.51e-06
mononuclear cell differentiation (GO:1903131)	387	20	4.47	+	4.48	2.73e-08	5.18e-06
leukocyte proliferation (GO:0070661)	197	10	2.27	+	4.4	0.000102	0.00569
positive regulation of tumor necrosis factor production (GO:0032760)	140	7	1.62	+	4.33	0.00123	0.0482
immune response-regulating signaling pathway (GO:0002764)	302	15	3.49	+	4.3	2.55e-06	0.000232
regulation of hemopoiesis (GO:1903706)	446	22	5.15	+	4.27	1.24e-08	2.66e-06
regulation of adaptive immune response (GO:0002819)	246	12	2.84	+	4.23	3.1e-05	0.00195
positive regulation of lipid metabolic process (GO:0045834)	164	8	1.89	+	4.23	0.000655	0.0281
response to molecule of bacterial origin (GO:0002237)	330	16	3.81	+	4.2	1.61e-06	0.000162
immune response-activating signaling pathway (GO:0002757)	289	14	3.34	+	4.2	7.35e-06	0.000577
response to lipopolysaccharide (GO:0032496)	310	15	3.58	+	4.19	3.51e-06	0.00031
inflammatory response (GO:0006954)	543	26	6.27	+	4.15	1.03e-09	2.98e-07
positive regulation of ERK1 and ERK2 cascade (GO:0070374)	230	11	2.65	+	4.14	7.91e-05	0.00456
negative regulation of cell-cell adhesion (GO:0022408)	232	11	2.68	+	4.11	8.55e-05	0.00482
positive regulation of cytokine production (GO:0001819)	551	26	6.36	+	4.09	1.4e-09	3.91e-07
regulation of inflammatory response (GO:0050727)	406	19	4.69	+	4.06	2.86e-07	3.76e-05
lymphocyte activation (GO:0046649)	578	27	6.67	+	4.05	8.22e-10	2.48e-07
regulation of cell adhesion (GO:0030155)	836	39	9.65	+	4.04	9.88e-14	7.25e-11
myeloid leukocyte differentiation (GO:0002573)	172	8	1.98	+	4.03	0.000893	0.0366
leukocyte activation (GO:0045321)	715	33	8.25	+	4	1.27e-11	5.74e-09
positive regulation of cytosolic calcium ion concentration (GO:0007204)	197	9	2.27	+	3.96	0.000491	0.0219
leukocyte differentiation (GO:0002521)	482	22	5.56	+	3.96	4.94e-08	8.35e-06
positive regulation of immune system process (GO:0002684)	1074	49	12.39	+	3.95	9.61e-17	2.47e-13
regulation of immune effector process (GO:0002697)	462	21	5.33	+	3.94	1.08e-07	1.65e-05
negative regulation of cell development (GO:0010721)	320	14	3.69	+	3.79	2.3e-05	0.0015
positive regulation of immune response (GO:0050778)	687	30	7.93	+	3.78	4.42e-10	1.55e-07
adaptive immune response (GO:0002250)	552	24	6.37	+	3.77	2.97e-08	5.58e-06
regulation of adaptive immune response based on somatic recombination of immune receptors built from immunoglobulin superfamily domains (GO:0002822)	230	10	2.65	+	3.77	0.000358	0.0172
positive regulation of defense response (GO:0031349)	463	20	5.34	+	3.74	4.91e-07	5.81e-05
regulation of myeloid cell differentiation (GO:0045637)	232	10	2.68	+	3.73	0.000383	0.0182
cytokine-mediated signaling pathway (GO:0019221)	350	15	4.04	+	3.71	1.5e-05	0.00104
cellular response to biotic stimulus (GO:0071216)	257	11	2.97	+	3.71	0.00021	0.0106
positive regulation of epithelial cell proliferation (GO:0050679)	234	10	2.7	+	3.7	0.00041	0.019
cell activation (GO:0001775)	809	34	9.34	+	3.64	7.55e-11	2.98e-08
positive regulation of cell migration (GO:0030335)	599	25	6.91	+	3.62	3.35e-08	6.07e-06
adaptive immune response based on somatic recombination of immune receptors built from immunoglobulin superfamily domains (GO:0002460)	385	16	4.44	+	3.6	1.14e-05	0.000819
positive regulation of cell motility (GO:2000147)	628	26	7.25	+	3.59	2.06e-08	4.12e-06
positive regulation of response to external stimulus (GO:0032103)	606	25	6.99	+	3.57	4.19e-08	7.34e-06
cellular response to lipopolysaccharide (GO:0071222)	220	9	2.54	+	3.54	0.00108	0.0428
ameboidal-type cell migration (GO:0001667)	221	9	2.55	+	3.53	0.00111	0.0438
positive regulation of locomotion (GO:0040017)	644	26	7.43	+	3.5	3.41e-08	6.1e-06
innate immune response (GO:0045087)	744	30	8.59	+	3.49	2.85e-09	7.31e-07
B cell activation (GO:0042113)	225	9	2.6	+	3.47	0.00126	0.0491
cell-cell adhesion (GO:0098609)	455	18	5.25	+	3.43	6.32e-06	0.000509
defense response to bacterium (GO:0042742)	405	16	4.67	+	3.42	2.12e-05	0.0014
response to bacterium (GO:0009617)	788	31	9.09	+	3.41	2.72e-09	7.11e-07
wound healing (GO:0042060)	257	10	2.97	+	3.37	0.000847	0.0351
activation of immune response (GO:0002253)	387	15	4.47	+	3.36	4.77e-05	0.00288
regulation of cytokine production (GO:0001817)	854	33	9.86	+	3.35	1.25e-09	3.56e-07
negative regulation of cell adhesion (GO:0007162)	338	13	3.9	+	3.33	0.000164	0.00863
cell migration (GO:0016477)	940	36	10.85	+	3.32	2.59e-10	9.48e-08
regulation of immune response (GO:0050776)	968	37	11.17	+	3.31	1.49e-10	5.61e-08
defense response (GO:0006952)	1466	56	16.92	+	3.31	1.06e-15	1.82e-12
regulation of immune system process (GO:0002682)	1655	63	19.1	+	3.3	1.25e-17	9.64e-14
positive regulation of MAPK cascade (GO:0043410)	526	20	6.07	+	3.29	3.47e-06	0.000309
immune effector process (GO:0002252)	593	22	6.84	+	3.21	1.66e-06	0.000165
response to other organism (GO:0051707)	1403	52	16.19	+	3.21	4.63e-14	4.19e-11
response to external biotic stimulus (GO:0043207)	1405	52	16.21	+	3.21	4.9e-14	4.19e-11
positive regulation of innate immune response (GO:0045089)	325	12	3.75	+	3.2	0.000422	0.0194
response to biotic stimulus (GO:0009607)	1447	53	16.7	+	3.17	4.03e-14	3.87e-11
negative regulation of immune system process (GO:0002683)	574	21	6.62	+	3.17	3.58e-06	0.000315
regulation of cell migration (GO:0030334)	1013	37	11.69	+	3.16	5.28e-10	1.81e-07
regulation of angiogenesis (GO:0045765)	303	11	3.5	+	3.15	0.000836	0.0348
positive regulation of cell development (GO:0010720)	555	20	6.41	+	3.12	7.69e-06	0.000598
biological process involved in interspecies interaction between organisms (GO:0044419)	1541	55	17.78	+	3.09	3.49e-14	3.58e-11
defense response to other organism (GO:0098542)	1069	38	12.34	+	3.08	6.42e-10	2.1e-07
regulation of vasculature development (GO:1901342)	310	11	3.58	+	3.07	0.00101	0.0401
regulation of cell motility (GO:2000145)	1072	38	12.37	+	3.07	6.95e-10	2.18e-07
regulation of lipid metabolic process (GO:0019216)	373	13	4.3	+	3.02	0.000424	0.0194
response to cytokine (GO:0034097)	834	29	9.62	+	3.01	1.32e-07	1.9e-05
multicellular organismal-level homeostasis (GO:0048871)	696	24	8.03	+	2.99	1.98e-06	0.00019
regulation of MAPK cascade (GO:0043408)	726	25	8.38	+	2.98	1.23e-06	0.000125
regulation of defense response (GO:0031347)	849	29	9.8	+	2.96	1.92e-07	2.64e-05
regulation of locomotion (GO:0040012)	1115	38	12.87	+	2.95	2.07e-09	5.59e-07
positive regulation of response to biotic stimulus (GO:0002833)	353	12	4.07	+	2.95	0.000871	0.0359
response to wounding (GO:0009611)	354	12	4.09	+	2.94	0.000893	0.0367
defense response to symbiont (GO:0140546)	928	31	10.71	+	2.89	1.15e-07	1.72e-05
regulation of response to external stimulus (GO:0032101)	1171	39	13.51	+	2.89	2.35e-09	6.25e-07
positive regulation of cell population proliferation (GO:0008284)	1055	35	12.18	+	2.87	1.9e-08	3.9e-06
regulation of cell development (GO:0060284)	966	32	11.15	+	2.87	8.52e-08	1.34e-05
negative regulation of multicellular organismal process (GO:0051241)	1270	42	14.66	+	2.87	6.4e-10	2.14e-07
regulation of response to biotic stimulus (GO:0002831)	578	19	6.67	+	2.85	4.58e-05	0.00281
hemopoiesis (GO:0030097)	791	26	9.13	+	2.85	1.75e-06	0.000173
regulation of metal ion transport (GO:0010959)	429	14	4.95	+	2.83	0.000495	0.0219
response to external stimulus (GO:0009605)	2239	73	25.84	+	2.83	7.84e-17	3.02e-13
positive regulation of protein phosphorylation (GO:0001934)	676	22	7.8	+	2.82	1.33e-05	0.000939
negative regulation of response to external stimulus (GO:0032102)	462	15	5.33	+	2.81	0.000331	0.016
cell motility (GO:0048870)	1146	37	13.23	+	2.8	1.45e-08	3.05e-06
immune system process (GO:0002376)	2453	78	28.31	+	2.76	1.89e-17	9.72e-14
positive regulation of multicellular organismal process (GO:0051240)	1887	60	21.78	+	2.76	2.93e-13	1.67e-10
positive regulation of phosphorylation (GO:0042327)	725	23	8.37	+	2.75	1.26e-05	0.000902
intracellular signaling cassette (GO:0141124)	763	24	8.81	+	2.73	9.36e-06	0.000707
positive regulation of intracellular signal transduction (GO:1902533)	1081	34	12.48	+	2.73	1.11e-07	1.68e-05
regulation of innate immune response (GO:0045088)	481	15	5.55	+	2.7	0.000504	0.0221
positive regulation of apoptotic process (GO:0043065)	645	20	7.44	+	2.69	6.49e-05	0.0038
immune response (GO:0006955)	1689	52	19.49	+	2.67	5.37e-11	2.23e-08
positive regulation of phosphorus metabolic process (GO:0010562)	818	25	9.44	+	2.65	9.9e-06	0.000726
positive regulation of phosphate metabolic process (GO:0045937)	818	25	9.44	+	2.65	9.9e-06	0.000722
positive regulation of protein modification process (GO:0031401)	864	26	9.97	+	2.61	8.55e-06	0.000662
positive regulation of programmed cell death (GO:0043068)	668	20	7.71	+	2.59	0.000104	0.00578
regulation of transmembrane transport (GO:0034762)	509	15	5.87	+	2.55	0.000897	0.0367
regulation of cell population proliferation (GO:0042127)	1778	52	20.52	+	2.53	3.4e-10	1.22e-07
regulation of monoatomic ion transport (GO:0043269)	514	15	5.93	+	2.53	0.00099	0.0396
regulation of multicellular organismal process (GO:0051239)	3261	95	37.63	+	2.52	4.28e-19	6.6e-15
negative regulation of cell differentiation (GO:0045596)	723	21	8.34	+	2.52	0.000107	0.0059
cellular response to cytokine stimulus (GO:0071345)	727	21	8.39	+	2.5	0.000115	0.00628
positive regulation of response to stimulus (GO:0048584)	2362	67	27.26	+	2.46	1.94e-12	1.03e-09
positive regulation of cell differentiation (GO:0045597)	993	28	11.46	+	2.44	2.01e-05	0.00134
regulation of protein phosphorylation (GO:0001932)	1035	29	11.94	+	2.43	1.43e-05	0.001
cell adhesion (GO:0007155)	893	25	10.31	+	2.43	6.77e-05	0.00395
regulation of multicellular organismal development (GO:2000026)	1590	44	18.35	+	2.4	5.58e-08	9.23e-06
negative regulation of cell population proliferation (GO:0008285)	759	21	8.76	+	2.4	0.000336	0.0161
positive regulation of gene expression (GO:0010628)	1285	35	14.83	+	2.36	2.26e-06	0.000214
regulation of cell differentiation (GO:0045595)	1696	46	19.57	+	2.35	7.18e-08	1.16e-05
regulation of intracellular signal transduction (GO:1902531)	1745	47	20.14	+	2.33	5.3e-08	8.86e-06
regulation of phosphorylation (GO:0042325)	1120	30	12.93	+	2.32	1.78e-05	0.00121
apoptotic process (GO:0006915)	1024	27	11.82	+	2.28	6.3e-05	0.0037
positive regulation of protein metabolic process (GO:0051247)	1328	35	15.33	+	2.28	6.42e-06	0.000515
regulation of phosphate metabolic process (GO:0019220)	1293	34	14.92	+	2.28	9.47e-06	0.000712
regulation of phosphorus metabolic process (GO:0051174)	1294	34	14.93	+	2.28	9.54e-06	0.000706
response to lipid (GO:0033993)	724	19	8.36	+	2.27	0.000982	0.0394
intracellular signal transduction (GO:0035556)	1452	38	16.76	+	2.27	2.36e-06	0.000218
programmed cell death (GO:0012501)	1079	28	12.45	+	2.25	5.78e-05	0.00343
positive regulation of signal transduction (GO:0009967)	1658	43	19.13	+	2.25	4.88e-07	5.82e-05
cell death (GO:0008219)	1080	28	12.46	+	2.25	5.87e-05	0.00346
response to stress (GO:0006950)	3300	85	38.08	+	2.23	1.28e-13	8.59e-11
negative regulation of developmental process (GO:0051093)	1013	26	11.69	+	2.22	0.000202	0.0102
response to organonitrogen compound (GO:0010243)	826	21	9.53	+	2.2	0.00069	0.0294
regulation of response to stress (GO:0080134)	1430	36	16.5	+	2.18	9.14e-06	0.000697
positive regulation of transport (GO:0051050)	1037	26	11.97	+	2.17	0.000239	0.0119
cell surface receptor signaling pathway (GO:0007166)	1891	47	21.82	+	2.15	4.35e-07	5.31e-05
response to oxygen-containing compound (GO:1901700)	1467	36	16.93	+	2.13	1.89e-05	0.00126
positive regulation of cell communication (GO:0010647)	1883	46	21.73	+	2.12	1.19e-06	0.000123
positive regulation of signaling (GO:0023056)	1884	46	21.74	+	2.12	1.2e-06	0.000123
cellular response to organic substance (GO:0071310)	1701	41	19.63	+	2.09	7.59e-06	0.000593
response to nitrogen compound (GO:1901698)	957	23	11.04	+	2.08	0.000905	0.0369
regulation of protein modification process (GO:0031399)	1342	32	15.49	+	2.07	9.58e-05	0.00534
homeostatic process (GO:0042592)	1531	36	17.67	+	2.04	5.01e-05	0.00301
regulation of transport (GO:0051049)	1842	43	21.26	+	2.02	9.75e-06	0.000718
response to organic substance (GO:0010033)	2492	58	28.76	+	2.02	1.38e-07	1.96e-05
regulation of apoptotic process (GO:0042981)	1601	37	18.48	+	2	4.71e-05	0.00285
regulation of response to stimulus (GO:0048583)	4080	94	47.09	+	2	2.86e-12	1.47e-09
regulation of programmed cell death (GO:0043067)	1652	38	19.07	+	1.99	5.55e-05	0.00331
positive regulation of macromolecule biosynthetic process (GO:0010557)	2572	59	29.68	+	1.99	1.9e-07	2.64e-05
positive regulation of cellular biosynthetic process (GO:0031328)	2672	60	30.84	+	1.95	3.1e-07	4.05e-05
regulation of developmental process (GO:0050793)	2641	59	30.48	+	1.94	4.69e-07	5.64e-05
positive regulation of macromolecule metabolic process (GO:0010604)	3450	77	39.81	+	1.93	4.95e-09	1.21e-06
positive regulation of cellular metabolic process (GO:0031325)	3417	76	39.43	+	1.93	7.39e-09	1.7e-06
positive regulation of biosynthetic process (GO:0009891)	2700	60	31.16	+	1.93	5.79e-07	6.55e-05
positive regulation of cellular process (GO:0048522)	5882	130	67.88	+	1.92	1e-16	2.2e-13
cellular response to chemical stimulus (GO:0070887)	2364	52	27.28	+	1.91	5.04e-06	0.000421
positive regulation of nitrogen compound metabolic process (GO:0051173)	2990	64	34.51	+	1.85	6.92e-07	7.55e-05
negative regulation of response to stimulus (GO:0048585)	1777	38	20.51	+	1.85	0.000266	0.0133
positive regulation of metabolic process (GO:0009893)	3796	81	43.81	+	1.85	1.19e-08	2.58e-06
positive regulation of biological process (GO:0048518)	6370	133	73.51	+	1.81	4.04e-15	5.19e-12
cell development (GO:0048468)	2510	52	28.97	+	1.8	2.46e-05	0.0016
regulation of protein metabolic process (GO:0051246)	2320	48	26.77	+	1.79	7.52e-05	0.00435
regulation of signal transduction (GO:0009966)	3055	63	35.26	+	1.79	3.64e-06	0.000319
tissue development (GO:0009888)	1846	38	21.3	+	1.78	0.000536	0.0235
regulation of localization (GO:0032879)	2246	46	25.92	+	1.77	0.000143	0.00757
regulation of signaling (GO:0023051)	3530	69	40.74	+	1.69	6.03e-06	0.000488
regulation of cell communication (GO:0010646)	3531	68	40.75	+	1.67	1.36e-05	0.000959
negative regulation of biological process (GO:0048519)	5499	104	63.46	+	1.64	1.98e-08	4.01e-06
negative regulation of cellular process (GO:0048523)	5019	94	57.92	+	1.62	3.34e-07	4.29e-05
cell communication (GO:0007154)	5429	101	62.65	+	1.61	9.5e-08	1.46e-05
signaling (GO:0023052)	5261	97	60.71	+	1.6	3.55e-07	4.52e-05
signal transduction (GO:0007165)	4961	90	57.25	+	1.57	2.35e-06	0.000218
response to chemical (GO:0042221)	3868	69	44.64	+	1.55	0.000123	0.00664
regulation of gene expression (GO:0010468)	4712	84	54.38	+	1.54	1.41e-05	0.000983
cell differentiation (GO:0030154)	3833	68	44.24	+	1.54	0.000166	0.00864
cellular developmental process (GO:0048869)	3834	68	44.25	+	1.54	0.000166	0.00864
regulation of cellular metabolic process (GO:0031323)	5899	104	68.08	+	1.53	9.77e-07	0.000104
response to stimulus (GO:0050896)	8739	154	100.85	+	1.53	1.39e-11	6.1e-09
regulation of macromolecule biosynthetic process (GO:0010556)	4839	84	55.84	+	1.5	4.65e-05	0.00284
regulation of metabolic process (GO:0019222)	6519	111	75.23	+	1.48	2.06e-06	0.000197
regulation of cellular biosynthetic process (GO:0031326)	4997	85	57.67	+	1.47	7.99e-05	0.00457
regulation of macromolecule metabolic process (GO:0060255)	6001	102	69.25	+	1.47	9.27e-06	0.000703
regulation of biosynthetic process (GO:0009889)	5041	85	58.18	+	1.46	0.000115	0.00627
cellular response to stimulus (GO:0051716)	6695	109	77.26	+	1.41	2.48e-05	0.0016
anatomical structure development (GO:0048856)	5490	89	63.36	+	1.4	0.000323	0.0156
developmental process (GO:0032502)	5862	95	67.65	+	1.4	0.000186	0.00949
regulation of nitrogen compound metabolic process (GO:0051171)	5378	87	62.07	+	1.4	0.000396	0.0186
regulation of primary metabolic process (GO:0080090)	5567	89	64.25	+	1.39	0.00047	0.0211
regulation of cellular process (GO:0050794)	11473	183	132.41	+	1.38	8.26e-11	3.18e-08
multicellular organismal process (GO:0032501)	7647	118	88.25	+	1.34	0.00011	0.00603
regulation of biological process (GO:0050789)	12095	186	139.58	+	1.33	1.44e-09	3.96e-07
biological regulation (GO:0065007)	12487	188	144.11	+	1.3	8.79e-09	1.96e-06
cellular process (GO:0009987)	15365	217	177.32	+	1.22	5.55e-09	1.34e-06
