## Supplemental Table 7 for "Transcriptional analysis of efferocytosis in mouse skin wounds"

### Sheet: Sheet1
Item:	Cat. Number:	Host species:	Company:
Antibodies:
GFP	ab13970	Chicken	Abcam
RFP	600-401-379	Rabbit	Rockland
CD45-FITC	11-0451-82		ThermoFisher (eBioscience)
CD45-PECy7	25-0451-82		eBioscience
F4/80 APC	123116		Biolegend
anti chicken FITC	703-545-155	Donkey	Jackson Immuno
Primers:	Forward:	Reverse:
C4b	ACTTCAGCAGCTTAGTCAGGG	GTCCTTTGTTTCAGGGGACAG
Il1r2	CAGTGCAGCAAGACTCTGGTAC	GCAAGTAGGAGACATGAGGCAG
Rnf125	TGTCAGCGGGAACTGGATGAAG	CAGGTCGTGAATGGCAAAGTGG
C1qa	ATGGAGACCTCTCAGGGATG	ATACCAGTCCGGATGCCAGC
Mmp13	GACCCCAACCCTAAGCATCC	CCTCGGAGACTGGTAATGGC
Ccl6	TTCGCCCTGCCACAATAGAG	ATTTCACCCCAAGAGCCCAG
Mfge8	AGATGCGGGTATCAGGTGTGA	GGGGCTCAGAACATCCGTG
