## Supplemental Table 8 for "Transcriptional analysis of efferocytosis in mouse skin wounds"

### Sheet: aN
ensembl_id	gene	description	log2FC_Il4_vs_untr	FDR	Il4	untreated	aN.Il4	aT.Il4	aH.Il4	log2FC_aN_vs_aT	log2FC_aN_vs_aH	log2FC_aT_vs_aH	heatmap_cluster	scaled_aN.IL4	scaled_aT.IL4	scaled_aH.IL4
ENSMUSG00000079625	Tm4sf19	transmembrane 4 L six family member 19 [Source:MGI Symbol;Acc:MGI:3645933]	2.701	1.92787e-18	14.7662	2.26547	32.49	14.1918	14.1942	1.19493	1.19469	-0.000242837	1	1.1547	-0.577526	-0.577175
ENSMUSG00000021356	Irf4	interferon regulatory factor 4 [Source:MGI Symbol;Acc:MGI:1096873]	5.49569	6.53891e-54	28.9003	0.634331	41.9354	23.6912	23.7162	0.823818	0.822298	-0.00152002	1	1.1547	-0.578947	-0.575752
ENSMUSG00000051335	Gfod1	glucose-fructose oxidoreductase domain containing 1 [Source:MGI Symbol;Acc:MGI:2145304]	1.65884	0.000457501	3.44735	1.08742	5.74691	3.94853	3.96255	0.541471	0.536358	-0.00511329	1	1.15466	-0.585513	-0.569149
ENSMUSG00000061186	Sfmbt2	Scm-like with four mbt domains 2 [Source:MGI Symbol;Acc:MGI:2447794]	2.47639	2.21531e-05	2.29823	0.407784	3.24331	2.0601	2.06999	0.654749	0.647843	-0.00690657	1	1.15465	-0.586424	-0.568229
ENSMUSG00000041842	Fhdc1	FH2 domain containing 1 [Source:MGI Symbol;Acc:MGI:2684972]	1.6855	0.0615649	1.03421	0.317165	3.35711	1.1445	1.12371	1.5525	1.57895	0.026452	1	1.15458	-0.563143	-0.591442
ENSMUSG00000044674	Fzd1	frizzled class receptor 1 [Source:MGI Symbol;Acc:MGI:1196625]	1.5205	4.75876e-06	8.3311	2.8998	9.44542	7.03868	6.97882	0.424309	0.436632	0.0123229	1	1.15435	-0.552439	-0.601909
ENSMUSG00000027670	Ocstamp	osteoclast stimulatory transmembrane protein [Source:MGI Symbol;Acc:MGI:1921864]	4.99683	3.53446e-50	29.1301	0.906187	74.653	28.6125	29.7487	1.38355	1.32737	-0.0561789	1	1.15396	-0.612806	-0.541154
ENSMUSG00000028111	Ctsk	cathepsin K [Source:MGI Symbol;Acc:MGI:107823]	2.68585	3.64147e-25	40.8511	6.34331	68.0525	44.2922	43.2923	0.619596	0.652538	0.0329414	1	1.15354	-0.531985	-0.621557
ENSMUSG00000072596	Ear2	eosinophil-associated, ribonuclease A family, member 2 [Source:MGI Symbol;Acc:MGI:108020]	5.34666	3.29996e-36	13.1574	0.317165	25.3206	11.2733	11.7694	1.16739	1.10527	-0.0621214	1	1.15342	-0.62387	-0.529546
ENSMUSG00000030109	Slc6a12	solute carrier family 6 (neurotransmitter transporter, betaine/GABA), member 12 [Source:MGI Symbol;Acc:MGI:95628]	2.03723	0.0113982	1.32149	0.317165	2.95881	1.77398	1.71513	0.738028	0.786695	0.0486668	1	1.15298	-0.52198	-0.631004
ENSMUSG00000050377	Il31ra	interleukin 31 receptor A [Source:MGI Symbol;Acc:MGI:2180511]	10.0158	2.65591e-25	6.54997	0	9.16092	7.72538	7.80681	0.245886	0.230759	-0.0151271	1	1.15296	-0.631312	-0.521651
ENSMUSG00000037697	Ddhd1	DDHD domain containing 1 [Source:MGI Symbol;Acc:MGI:2150302]	1.54551	3.38739e-09	26.1999	8.97125	28.7915	26.0374	26.2001	0.145055	0.136066	-0.00898871	1	1.15293	-0.631754	-0.521181
ENSMUSG00000021756	Il6st	interleukin 6 signal transducer [Source:MGI Symbol;Acc:MGI:96560]	1.70209	6.78513e-14	263.608	81.0131	354.772	256.769	262.061	0.466423	0.436993	-0.0294297	1	1.15287	-0.632764	-0.520103
ENSMUSG00000064065	Ipcef1	interaction protein for cytohesin exchange factors 1 [Source:MGI Symbol;Acc:MGI:2444159]	1.91125	0.00819761	1.55131	0.407784	3.81231	1.6023	1.47856	1.25052	1.36647	0.11595	1	1.15146	-0.500858	-0.650602
ENSMUSG00000025203	Scd2	stearoyl-Coenzyme A desaturase 2 [Source:MGI Symbol;Acc:MGI:98240]	1.59738	3.42134e-12	157.544	52.0604	241.996	152.734	158.798	0.663966	0.607795	-0.0561713	1	1.15134	-0.651938	-0.4994
ENSMUSG00000108825	Gm45838	predicted gene 45838 [Source:MGI Symbol;Acc:MGI:5804953]	2.40461	0.0290902	0.746926	0.135928	1.1949	0.515026	0.47314	1.21418	1.33655	0.122376	1	1.15119	-0.497628	-0.653558
ENSMUSG00000040624	Plekhg1	pleckstrin homology domain containing, family G (with RhoGef domain) member 1 [Source:MGI Symbol;Acc:MGI:2676551]	2.5045	6.33879e-22	36.0248	6.34331	40.456	33.7628	34.3027	0.260919	0.238032	-0.0228865	1	1.15108	-0.654716	-0.496359
ENSMUSG00000061578	Ksr2	kinase suppressor of ras 2 [Source:MGI Symbol;Acc:MGI:3610315]	4.25788	1.09012e-36	20.0521	1.04212	34.5384	20.1432	18.8665	0.777905	0.872376	0.0944705	1	1.14908	-0.475995	-0.673085
ENSMUSG00000014846	Tppp3	tubulin polymerization-promoting protein family member 3 [Source:MGI Symbol;Acc:MGI:1915221]	2.5869	1.25109e-11	6.83725	1.13273	8.64882	5.77973	5.50025	0.5815	0.653004	0.0715041	1	1.14897	-0.474995	-0.673977
ENSMUSG00000026193	Fn1	fibronectin 1 [Source:MGI Symbol;Acc:MGI:95566]	3.42287	7.47367e-48	395.124	36.8365	1372.37	324.924	269.335	2.0785	2.3492	0.2707	1	1.14828	-0.468854	-0.679429
ENSMUSG00000062028	Irgc1	immunity-related GTPase family, cinema 1 [Source:MGI Symbol;Acc:MGI:2685948]	6.77963	0.00265773	0.68947	0	1.3656	0.286125	0.354855	2.25482	1.94424	-0.310583	1	1.14741	-0.685933	-0.461472
ENSMUSG00000031442	Mcf2l	mcf.2 transforming sequence-like [Source:MGI Symbol;Acc:MGI:103263]	3.67093	2.01643e-41	48.5502	3.80599	70.8406	49.7286	47.1366	0.510502	0.58773	0.0772279	1	1.14624	-0.452256	-0.69398
ENSMUSG00000026180	Cxcr2	chemokine (C-X-C motif) receptor 2 [Source:MGI Symbol;Acc:MGI:105303]	4.8041	1.10207e-06	1.4364	0.0453094	9.55922	1.94565	2.42484	2.29664	1.979	-0.317638	1	1.14566	-0.697723	-0.447936
ENSMUSG00000040809	Chil3	chitinase-like 3 [Source:MGI Symbol;Acc:MGI:1330860]	9.99634	1.88748e-219	4079.02	3.98722	4433.94	3948.19	3870.23	0.1674	0.196171	0.0287717	1	1.144	-0.436204	-0.7078
ENSMUSG00000043832	Clec4a3	C-type lectin domain family 4, member a3 [Source:MGI Symbol;Acc:MGI:1920399]	2.31504	9.56464e-21	51.8827	10.4212	73.7426	49.328	52.3411	0.58009	0.494552	-0.0855381	1	1.14389	-0.708473	-0.435415
ENSMUSG00000103847	Gm20056	predicted gene, 20056 [Source:MGI Symbol;Acc:MGI:5012241]	2.91157	5.66051e-20	14.0192	1.85768	29.7019	12.5895	14.3716	1.23833	1.04733	-0.191001	1	1.14285	-0.714341	-0.428506
ENSMUSG00000055044	Pdlim1	PDZ and LIM domain 1 (elfin) [Source:MGI Symbol;Acc:MGI:1860611]	2.38995	8.45857e-14	11.6635	2.22016	16.7286	12.5895	11.9468	0.410097	0.485697	0.0755997	1	1.14259	-0.42682	-0.715766
ENSMUSG00000032561	Acpp	acid phosphatase, prostate [Source:MGI Symbol;Acc:MGI:1928480]	1.69753	8.05271e-06	5.74559	1.76706	8.02292	6.86701	7.03796	0.224445	0.188969	-0.0354757	1	1.14218	-0.717961	-0.424217
ENSMUSG00000004933	Matk	megakaryocyte-associated tyrosine kinase [Source:MGI Symbol;Acc:MGI:99259]	2.72014	1.34718e-24	34.0713	5.16527	53.2016	34.1634	36.6684	0.63902	0.536934	-0.102086	1	1.14188	-0.719554	-0.422324
ENSMUSG00000000303	Cdh1	cadherin 1 [Source:MGI Symbol;Acc:MGI:88354]	4.32777	2.1325e-63	144.789	7.20419	153.46	124.522	119.527	0.301461	0.360522	0.0590607	1	1.14116	-0.417875	-0.723283
ENSMUSG00000031444	F10	coagulation factor X [Source:MGI Symbol;Acc:MGI:103107]	3.85519	3.45835e-41	37.4612	2.58263	88.9918	40.7442	34.3618	1.12708	1.37287	0.245791	1	1.13834	-0.401443	-0.7369
ENSMUSG00000052632	Asap2	ArfGAP with SH3 domain, ankyrin repeat and PH domain 2 [Source:MGI Symbol;Acc:MGI:2685438]	1.66314	1.51585e-08	13.7894	4.3497	14.7371	13.5051	13.2479	0.12595	0.153689	0.0277396	1	1.13804	-0.399742	-0.738294
ENSMUSG00000025648	Pfkfb4	6-phosphofructo-2-kinase/fructose-2,6-biphosphatase 4 [Source:MGI Symbol;Acc:MGI:2687284]	1.56513	2.28056e-11	101.639	34.3445	105.607	103.463	103.854	0.0295864	0.0241397	-0.00544672	1	1.1373	-0.741597	-0.395703
ENSMUSG00000028128	F3	coagulation factor III [Source:MGI Symbol;Acc:MGI:88381]	3.56014	2.09343e-10	3.27498	0.271856	6.54351	3.26183	3.72598	1.00438	0.812446	-0.191938	1	1.13611	-0.746768	-0.389344
ENSMUSG00000046908	Ltb4r1	leukotriene B4 receptor 1 [Source:MGI Symbol;Acc:MGI:1309472]	3.6029	1.46355e-29	18.7881	1.54052	33.059	19.2276	21.3505	0.781861	0.630775	-0.151086	1	1.13542	-0.749676	-0.385747
ENSMUSG00000087366	Junos	jun proto-oncogene, opposite strand [Source:MGI Symbol;Acc:MGI:2652837]	2.13742	4.89549e-16	28.7279	6.52455	40.8543	29.0131	26.555	0.493782	0.621504	0.127722	1	1.13266	-0.371885	-0.760776
ENSMUSG00000073242	Dnmt3aos	DNA methyltransferase 3A, opposite strand [Source:MGI Symbol;Acc:MGI:3641689]	2.84897	2.45898e-13	6.8947	0.951496	8.13672	7.21036	7.39282	0.174376	0.138323	-0.0360529	1	1.13237	-0.761883	-0.37049
ENSMUSG00000101389	Ms4a4a	membrane-spanning 4-domains, subfamily A, member 4A [Source:MGI Symbol;Acc:MGI:3643932]	4.64463	1.00741e-59	64.7528	2.58263	87.74	48.6985	55.1208	0.849356	0.670637	-0.178719	1	1.13149	-0.76522	-0.366274
ENSMUSG00000050896	Rtn4rl2	reticulon 4 receptor-like 2 [Source:MGI Symbol;Acc:MGI:2669796]	3.42392	0.000428836	1.03421	0.0906187	1.3087	0.915601	0.827995	0.515346	0.660443	0.145097	1	1.13011	-0.359793	-0.77032
ENSMUSG00000031443	F7	coagulation factor VII [Source:MGI Symbol;Acc:MGI:109325]	4.1169	1.58503e-53	76.3589	4.39501	206.206	93.6202	74.5196	1.13919	1.4684	0.3292	1	1.12807	-0.3505	-0.777568
ENSMUSG00000074345	Tnfaip8l3	tumor necrosis factor, alpha-induced protein 8-like 3 [Source:MGI Symbol;Acc:MGI:2685363]	5.71187	5.54913e-12	2.70043	0.0453094	3.41401	2.0601	1.77428	0.72875	0.944236	0.215486	1	1.12764	-0.348614	-0.77903
ENSMUSG00000000318	Clec10a	C-type lectin domain family 10, member A [Source:MGI Symbol;Acc:MGI:96975]	2.99441	1.8182e-31	52.3998	6.56986	72.0355	57.6829	54.0563	0.320566	0.414247	0.093681	1	1.12755	-0.348194	-0.779355
ENSMUSG00000030785	Cox6a2	cytochrome c oxidase subunit 6A2 [Source:MGI Symbol;Acc:MGI:104649]	2.16404	2.52522e-06	3.67718	0.815568	8.07982	5.03581	5.61854	0.6821	0.524127	-0.157973	1	1.12628	-0.783637	-0.342644
ENSMUSG00000040663	Clcf1	cardiotrophin-like cytokine factor 1 [Source:MGI Symbol;Acc:MGI:1930088]	1.76602	3.62295e-05	4.02191	1.17804	8.59192	4.69246	3.90341	0.872637	1.13825	0.265609	1	1.12598	-0.34135	-0.784631
ENSMUSG00000030137	Tuba8	tubulin, alpha 8 [Source:MGI Symbol;Acc:MGI:1858225]	12.0917	1.8614e-64	27.6363	0	33.2866	20.601	17.8019	0.692224	0.902909	0.210685	1	1.12569	-0.340096	-0.785594
ENSMUSG00000030742	Lat	linker for activation of T cells [Source:MGI Symbol;Acc:MGI:1342293]	4.53036	4.68054e-22	7.46926	0.317165	7.62462	7.26758	7.15625	0.0691888	0.0914617	0.0222729	1	1.1228	-0.327989	-0.794816
ENSMUSG00000037235	Mxd4	Max dimerization protein 4 [Source:MGI Symbol;Acc:MGI:104991]	1.68407	1.29308e-12	76.0141	23.6515	82.1069	76.6244	74.8744	0.0996997	0.13303	0.03333	1	1.12074	-0.319625	-0.801114
ENSMUSG00000048058	Ldlrad3	low density lipoprotein receptor class A domain containing 3 [Source:MGI Symbol;Acc:MGI:2138856]	1.74402	1.49378e-12	45.8498	13.6834	50.2997	41.6598	39.0341	0.271892	0.365816	0.0939239	1	1.11889	-0.312316	-0.806569
ENSMUSG00000018849	Wwc1	WW, C2 and coiled-coil domain containing 1 [Source:MGI Symbol;Acc:MGI:2388637]	2.99828	5.48612e-16	8.73329	1.08742	11.6645	9.09879	9.69937	0.358381	0.266164	-0.0922176	1	1.11877	-0.806907	-0.311862
ENSMUSG00000021182	Ccdc88c	coiled-coil domain containing 88C [Source:MGI Symbol;Acc:MGI:1915589]	1.67802	0.0112318	1.60876	0.498403	7.34012	2.289	3.13455	1.68108	1.22754	-0.453541	1	1.11578	-0.815344	-0.300431
ENSMUSG00000000881	Dlg3	discs large MAGUK scaffold protein 3 [Source:MGI Symbol;Acc:MGI:1888986]	2.56335	3.87085e-21	26.5446	4.48563	26.5155	23.6912	24.4259	0.162484	0.118424	-0.0440596	1	1.11433	-0.819281	-0.295047
ENSMUSG00000025321	Itgb8	integrin beta 8 [Source:MGI Symbol;Acc:MGI:1338035]	5.08086	6.97008e-13	3.27498	0.0906187	2.50361	2.00288	1.83342	0.321933	0.449471	0.127538	1	1.11059	-0.281553	-0.829041
ENSMUSG00000022667	Cd200r1	CD200 receptor 1 [Source:MGI Symbol;Acc:MGI:1889024]	1.50033	7.14742e-11	149.73	52.9213	161.596	141.804	147.147	0.188499	0.13514	-0.0533589	1	1.11032	-0.829739	-0.28058
ENSMUSG00000022504	Ciita	class II transactivator [Source:MGI Symbol;Acc:MGI:108445]	3.24029	1.84625e-10	3.907	0.407784	6.14521	4.86413	5.20454	0.337281	0.239692	-0.0975892	1	1.10829	-0.834812	-0.273474
ENSMUSG00000061100	Retnla	resistin like alpha [Source:MGI Symbol;Acc:MGI:1888504]	10.8648	2.94386e-111	96.296	0.0453094	74.7668	71.5886	70.2022	0.0626678	0.0908811	0.0282133	1	1.10033	-0.246911	-0.853415
ENSMUSG00000036466	Megf11	multiple EGF-like-domains 11 [Source:MGI Symbol;Acc:MGI:1920951]	1.55036	0.0719663	1.20657	0.407784	1.0811	0.858376	0.768853	0.332821	0.491724	0.158902	1	1.09685	-0.235861	-0.860986
ENSMUSG00000090958	Lrrc32	leucine rich repeat containing 32 [Source:MGI Symbol;Acc:MGI:93882]	5.22523	1.67276e-40	17.1793	0.453094	31.1244	14.4779	18.5116	1.10419	0.749614	-0.354574	1	1.09629	-0.862173	-0.234115
ENSMUSG00000031779	Ccl22	chemokine (C-C motif) ligand 22 [Source:MGI Symbol;Acc:MGI:1306779]	3.78089	9.01374e-22	9.42276	0.67964	10.0713	5.49361	6.68311	0.874427	0.591662	-0.282765	1	1.09559	-0.863648	-0.231941
ENSMUSG00000019987	Arg1	arginase, liver [Source:MGI Symbol;Acc:MGI:88070]	9.22984	9.64724e-203	3812.48	6.34331	3990.46	3616.45	3438.25	0.141981	0.214881	0.0729005	1	1.08857	-0.210722	-0.877847
ENSMUSG00000050860	Phospho1	phosphatase, orphan 1 [Source:MGI Symbol;Acc:MGI:2447348]	1.73436	0.0652243	0.919294	0.271856	1.4794	0.801151	1.00542	0.884869	0.557213	-0.327656	1	1.0775	-0.898261	-0.179237
ENSMUSG00000021758	Ddx4	DEAD (Asp-Glu-Ala-Asp) box polypeptide 4 [Source:MGI Symbol;Acc:MGI:102670]	7.14383	1.3512e-27	7.2969	0.0453094	16.8993	5.60806	8.51652	1.59139	0.98863	-0.602764	1	1.0711	-0.909126	-0.161973
ENSMUSG00000032578	Cish	cytokine inducible SH2-containing protein [Source:MGI Symbol;Acc:MGI:103159]	5.36926	2.34939e-45	20.8565	0.498403	20.3133	18.8843	18.0385	0.105242	0.171351	0.0661082	1	1.06693	-0.15105	-0.915882
ENSMUSG00000066510	Ankdd1a	ankyrin repeat and death domain containing 1A [Source:MGI Symbol;Acc:MGI:2686319]	2.72942	9.37474e-05	1.83859	0.271856	3.01571	2.00288	1.53771	0.590422	0.971717	0.381295	1	1.06548	-0.147309	-0.918175
ENSMUSG00000049985	Ankrd55	ankyrin repeat domain 55 [Source:MGI Symbol;Acc:MGI:1924568]	2.32629	1.46392e-10	7.2969	1.4499	12.4611	8.06873	9.58109	0.62702	0.379173	-0.247847	1	1.06236	-0.923033	-0.139323
ENSMUSG00000070803	Cited4	Cbp/p300-interacting transactivator, with Glu/Asp-rich carboxy-terminal domain, 4 [Source:MGI Symbol;Acc:MGI:1861694]	2.60944	0.0120174	0.861838	0.135928	1.5932	0.572251	0.887138	1.47721	0.8447	-0.632511	1	1.05132	-0.939233	-0.112089
ENSMUSG00000045664	Cdc42ep2	CDC42 effector protein (Rho GTPase binding) 2 [Source:MGI Symbol;Acc:MGI:1929744]	1.77812	2.42911e-05	4.36665	1.26866	4.89341	4.1202	4.43569	0.248124	0.141682	-0.106442	1	1.04411	-0.949113	-0.0949939
ENSMUSG00000042035	Igsf3	immunoglobulin superfamily, member 3 [Source:MGI Symbol;Acc:MGI:1926158]	2.57604	8.56916e-11	5.97541	0.996806	9.61612	6.52366	4.79054	0.559774	1.00527	0.445491	3	1.03644	-0.0773715	-0.959067
ENSMUSG00000033316	Galnt9	polypeptide N-acetylgalactosaminyltransferase 9 [Source:MGI Symbol;Acc:MGI:2677965]	2.4784	5.36498e-16	14.4214	2.58263	25.3775	18.827	14.8448	0.43074	0.773592	0.342852	3	1.03585	-0.0760497	-0.959804
ENSMUSG00000020689	Itgb3	integrin beta 3 [Source:MGI Symbol;Acc:MGI:96612]	4.51494	9.72491e-71	231.145	10.104	233.29	223.864	227.994	0.0595019	0.0331288	-0.026373	1	1.03563	-0.960091	-0.0755337
ENSMUSG00000079445	B3gnt7	UDP-GlcNAc:betaGal beta-1,3-N-acetylglucosaminyltransferase 7 [Source:MGI Symbol;Acc:MGI:2384394]	1.8203	8.55486e-10	13.617	3.85129	16.3303	12.0173	9.40366	0.442446	0.79626	0.353814	3	1.03531	-0.0748122	-0.960493
ENSMUSG00000053338	Tarm1	T cell-interacting, activating receptor on myeloid cells 1 [Source:MGI Symbol;Acc:MGI:2442280]	2.02746	5.08741e-16	42.6897	10.4665	48.1944	41.6026	36.8458	0.212191	0.387366	0.175175	3	1.03034	-0.0637178	-0.966617
ENSMUSG00000070942	Il1rl2	interleukin 1 receptor-like 2 [Source:MGI Symbol;Acc:MGI:1913107]	3.5289	9.30592e-40	50.2739	4.3497	55.9897	48.6413	43.1149	0.20298	0.376975	0.173995	3	1.02466	-0.0512982	-0.973364
ENSMUSG00000102715	Gm6209	predicted gene 6209 [Source:MGI Symbol;Acc:MGI:3643374]	2.51173	0.000267457	1.83859	0.317165	2.84501	2.289	1.89256	0.313712	0.588092	0.27438	3	1.02288	-0.04745	-0.97543
ENSMUSG00000004317	Clcn5	chloride channel, voltage-sensitive 5 [Source:MGI Symbol;Acc:MGI:99486]	1.50596	5.07103e-11	177.596	62.5269	184.755	169.1	155.959	0.127734	0.244446	0.116712	3	1.01469	-0.0300657	-0.984628
ENSMUSG00000073795	6430531B16Rik	RIKEN cDNA 6430531B16 gene [Source:MGI Symbol;Acc:MGI:2685939]	1.97288	1.18805e-06	4.99866	1.26866	4.49511	4.17743	3.90341	0.105741	0.203622	0.0978819	3	1.01289	-0.0262884	-0.986597
ENSMUSG00000025150	Cbr2	carbonyl reductase 2 [Source:MGI Symbol;Acc:MGI:107200]	2.75563	8.45171e-29	66.1317	9.78682	59.0623	54.5927	50.626	0.11353	0.22236	0.10883	3	1.00699	-0.0141378	-0.992856
ENSMUSG00000088609	Gm24187	predicted gene, 24187 [Source:MGI Symbol;Acc:MGI:5453964]	1.83662	0.0321487	1.14912	0.317165	1.138	0.515026	0.768853	1.14379	0.565724	-0.578063	6	1.00428	-0.995669	-0.0086063
ENSMUSG00000053318	Slamf8	SLAM family member 8 [Source:MGI Symbol;Acc:MGI:1921998]	2.09212	6.01698e-12	13.1574	3.08104	22.0772	10.4722	15.1405	1.076	0.544149	-0.531849	6	1.00421	-0.995738	-0.0084696

### Sheet: aT
ensembl_id	gene	description	log2FC_Il4_vs_untr	FDR	Il4	untreated	aN.Il4	aT.Il4	aH.Il4	log2FC_aN_vs_aT	log2FC_aN_vs_aH	log2FC_aT_vs_aH	heatmap_cluster	scaled_aN.IL4	scaled_aT.IL4	scaled_aH.IL4
ENSMUSG00000021062	Rab15	RAB15, member RAS oncogene family [Source:MGI Symbol;Acc:MGI:1916865]	2.17671	3.96826e-06	3.50481	0.770259	2.73121	4.1202	2.72056	-0.593178	0.00563633	0.598814	2	-0.569196	1.15466	-0.585467
ENSMUSG00000004383	Large1	LARGE xylosyl- and glucuronyltransferase 1 [Source:MGI Symbol;Acc:MGI:1342270]	1.70549	1.94088e-12	54.9853	16.8551	51.5515	60.1435	51.6314	-0.222395	-0.00223482	0.220161	2	-0.586073	1.15466	-0.568583
ENSMUSG00000036381	P2ry14	purinergic receptor P2Y, G-protein coupled, 14 [Source:MGI Symbol;Acc:MGI:2155705]	1.77589	3.90267e-08	9.48022	2.76387	8.64882	10.0716	8.63481	-0.21972	0.00233874	0.222059	2	-0.568165	1.15465	-0.586487
ENSMUSG00000022096	Hr	lysine demethylase and nuclear receptor corepressor [Source:MGI Symbol;Acc:MGI:96223]	4.88916	2.02051e-22	6.8947	0.226547	5.91761	6.23753	5.91425	-0.0759603	0.000819315	0.0767796	2	-0.568039	1.15465	-0.586612
ENSMUSG00000024617	Camk2a	calcium/calmodulin-dependent protein kinase II alpha [Source:MGI Symbol;Acc:MGI:88256]	2.05845	8.20927e-12	13.0425	3.12635	12.0059	14.9357	11.9468	-0.315022	0.00712349	0.322146	2	-0.557899	1.15448	-0.596586
ENSMUSG00000071713	Csf2rb	colony stimulating factor 2 receptor, beta, low-affinity (granulocyte-macrophage) [Source:MGI Symbol;Acc:MGI:1339759]	1.81942	5.36498e-16	745.375	211.187	704.936	772.653	706.398	-0.132329	-0.00299054	0.129339	2	-0.597028	1.15447	-0.557446
ENSMUSG00000026748	Plxdc2	plexin domain containing 2 [Source:MGI Symbol;Acc:MGI:1914698]	2.82493	6.21306e-21	17.6964	2.49201	14.3957	18.2548	14.4899	-0.342635	-0.00940858	0.333226	2	-0.601269	1.15437	-0.553097
ENSMUSG00000069072	Slc7a14	solute carrier family 7 (cationic amino acid transporter, y+ system), member 14 [Source:MGI Symbol;Acc:MGI:3040688]	7.99449	1.29899e-07	1.60876	0	1.1949	1.65953	1.18285	-0.473879	0.0146251	0.488504	2	-0.551158	1.15431	-0.603152
ENSMUSG00000021091	Serpina3n	serine (or cysteine) peptidase inhibitor, clade A, member 3N [Source:MGI Symbol;Acc:MGI:105045]	6.01137	0.0422453	0.402191	0	0.398301	1.08728	0.413998	-1.44879	-0.0557642	1.39302	2	-0.608483	1.15413	-0.545648
ENSMUSG00000046818	Ddit4l	DNA-damage-inducible transcript 4-like [Source:MGI Symbol;Acc:MGI:1920534]	2.15967	0.0153987	1.03421	0.226547	0.512101	1.1445	0.532283	-1.16022	-0.0557642	1.10445	2	-0.617303	1.15376	-0.536454
ENSMUSG00000032013	Trim29	tripartite motif-containing 29 [Source:MGI Symbol;Acc:MGI:1919419]	3.03015	1.88018e-05	1.89604	0.226547	1.4225	1.48785	1.41942	-0.0647992	0.00312948	0.0679287	2	-0.536129	1.15374	-0.617613
ENSMUSG00000044770	Scml4	Scm polycomb group protein like 4 [Source:MGI Symbol;Acc:MGI:2446140]	3.34219	6.75585e-05	1.4364	0.135928	1.138	1.43063	1.12371	-0.330144	0.0182364	0.34838	2	-0.53066	1.15347	-0.622815
ENSMUSG00000037625	Cldn11	claudin 11 [Source:MGI Symbol;Acc:MGI:106925]	9.701	3.9895e-80	42.977	0.0453094	32.0917	38.5125	31.7004	-0.263127	0.0176979	0.280825	2	-0.520188	1.15287	-0.632685
ENSMUSG00000021403	Serpinb9b	serine (or cysteine) peptidase inhibitor, clade B, member 9b [Source:MGI Symbol;Acc:MGI:894668]	3.58467	3.78491e-46	101.18	8.42754	97.2423	153.42	101.489	-0.657834	-0.0616614	0.596173	2	-0.660112	1.15054	-0.490425
ENSMUSG00000040797	Iqsec3	IQ motif and Sec7 domain 3 [Source:MGI Symbol;Acc:MGI:2677208]	6.32603	1.77658e-17	4.13682	0.0453094	2.2191	3.26183	2.30656	-0.555703	-0.0557642	0.499939	2	-0.665457	1.14996	-0.484508
ENSMUSG00000034641	Cd300ld	CD300 molecule like family member d [Source:MGI Symbol;Acc:MGI:2442358]	2.17252	3.4303e-22	1061.55	235.473	961.1	1103.01	975.319	-0.198692	-0.0211884	0.177503	2	-0.671715	1.14925	-0.47753
ENSMUSG00000025085	Ablim1	actin-binding LIM protein 1 [Source:MGI Symbol;Acc:MGI:1194500]	6.03825	5.20724e-91	122.496	1.85768	92.4058	126.181	95.7517	-0.449443	-0.0513156	0.398127	2	-0.678482	1.14841	-0.469924
ENSMUSG00000095457	Gm8989	predicted gene 8989 [Source:MGI Symbol;Acc:MGI:3704114]	5.02943	1.65366e-12	3.16007	0.0906187	2.3898	4.00575	2.54313	-0.745181	-0.0897115	0.65547	2	-0.683241	1.14778	-0.464535
ENSMUSG00000097471	5830432E09Rik	RIKEN cDNA 5830432E09 gene [Source:MGI Symbol;Acc:MGI:1915015]	1.595	1.41166e-10	40.3915	13.3663	39.5456	42.8044	39.0932	-0.114241	0.0165985	0.130839	8	-0.456924	1.14684	-0.689914
ENSMUSG00000054951	9130008F23Rik	RIKEN cDNA 9130008F23 gene [Source:MGI Symbol;Acc:MGI:1918833]	1.72845	0.00814791	1.66622	0.498403	1.4225	2.57513	1.53771	-0.856213	-0.112348	0.743865	2	-0.692174	1.14651	-0.454333
ENSMUSG00000072812	Ahnak2	AHNAK nucleoprotein 2 [Source:MGI Symbol;Acc:MGI:2144831]	1.78948	2.44592e-14	96.8131	28.0012	88.0814	98.9994	89.7192	-0.168582	-0.0265798	0.142002	2	-0.717729	1.14222	-0.424493
ENSMUSG00000100396	Gm29367	predicted gene 29367 [Source:MGI Symbol;Acc:MGI:5580073]	2.44758	0.00312281	1.26403	0.226547	0.853502	1.43063	0.94628	-0.745181	-0.148874	0.596308	2	-0.752405	1.13476	-0.382359
ENSMUSG00000026807	Ak8	frab15	3.09431	1.47426e-16	8.56092	0.996806	7.73842	8.98434	7.45196	-0.215374	0.0544187	0.269792	8	-0.376259	1.13355	-0.757292
ENSMUSG00000026712	Mrc1	mannose receptor, C type 1 [Source:MGI Symbol;Acc:MGI:97142]	2.8637	1.58237e-36	3041.77	417.888	2624.52	2876.65	2558.09	-0.132336	0.0369845	0.16932	8	-0.357031	1.12951	-0.772482
ENSMUSG00000027737	Slc7a11	solute carrier family 7 (cationic amino acid transporter, y+ system), member 11 [Source:MGI Symbol;Acc:MGI:1347355]	1.64776	4.74091e-11	37.9209	12.0976	38.5783	46.9818	40.2761	-0.284313	-0.0621337	0.222179	2	-0.772545	1.1295	-0.356951
ENSMUSG00000031520	Vegfc	vascular endothelial growth factor C [Source:MGI Symbol;Acc:MGI:109124]	1.53896	0.0188289	1.72368	0.589022	1.7639	2.11733	1.65599	-0.263473	0.0910772	0.35455	8	-0.31358	1.11921	-0.80563
ENSMUSG00000015709	Arnt2	aryl hydrocarbon receptor nuclear translocator 2 [Source:MGI Symbol;Acc:MGI:107188]	2.15967	0.0153987	1.03421	0.226547	1.0242	1.77398	1.18285	-0.792487	-0.207767	0.58472	2	-0.807926	1.11842	-0.310489
ENSMUSG00000047222	Rnase2a	ribonuclease, RNase A family, 2A (liver, eosinophil-derived neurotoxin) [Source:MGI Symbol;Acc:MGI:1890465]	10.657	1.44845e-156	302.85	0.181237	227.6	259.23	235.387	-0.187727	-0.0485326	0.139194	2	-0.808186	1.11832	-0.310139
ENSMUSG00000049723	Mmp12	matrix metallopeptidase 12 [Source:MGI Symbol;Acc:MGI:97005]	2.80268	3.04702e-35	7757.17	1111.76	7776.43	8727.8	7451.6	-0.16651	0.0615562	0.228066	8	-0.296507	1.11472	-0.818216
ENSMUSG00000063779	Chil4	chitinase-like 4 [Source:MGI Symbol;Acc:MGI:1341098]	9.91089	6.89819e-24	6.09032	0	3.35711	4.92136	3.72598	-0.551837	-0.150401	0.401436	2	-0.819685	1.11418	-0.294492
ENSMUSG00000032740	Ccdc88a	coiled coil domain containing 88A [Source:MGI Symbol;Acc:MGI:1925177]	1.50509	7.03803e-11	134.791	47.4842	124.554	133.907	121.183	-0.104452	0.0395878	0.14404	8	-0.290565	1.1131	-0.822539
ENSMUSG00000035498	Cdcp1	CUB domain containing protein 1 [Source:MGI Symbol;Acc:MGI:2442010]	2.41808	4.10255e-14	11.8934	2.22016	8.93332	10.3577	9.34452	-0.213441	-0.0649242	0.148517	2	-0.847899	1.10277	-0.254873
ENSMUSG00000027200	Sema6d	sema domain, transmembrane domain (TM), and cytoplasmic domain, (semaphorin) 6D [Source:MGI Symbol;Acc:MGI:2387661]	2.78494	1.10438e-07	3.16007	0.453094	2.44671	3.31905	2.12913	-0.439932	0.200576	0.640507	8	-0.245816	1.09999	-0.85417
ENSMUSG00000030325	Klrb1c	killer cell lectin-like receptor subfamily B member 1C [Source:MGI Symbol;Acc:MGI:107538]	2.48522	0.000717727	1.55131	0.271856	1.2518	1.71675	1.06457	-0.455675	0.233742	0.689417	8	-0.215928	1.09032	-0.874396
ENSMUSG00000065475	Mir27b	microRNA 27b [Source:MGI Symbol;Acc:MGI:2676903]	1.60479	0.00520236	2.35569	0.770259	1.3656	2.40345	1.65599	-0.815571	-0.278157	0.537414	2	-0.87639	1.08931	-0.212924
ENSMUSG00000040557	Mettl27	methyltransferase like 27 [Source:MGI Symbol;Acc:MGI:1933146]	1.62071	1.97173e-09	20.9139	6.7964	17.8666	21.1161	18.9256	-0.241072	-0.0830716	0.158	2	-0.882218	1.0863	-0.20408
ENSMUSG00000048406	B330016D10Rik	RIKEN cDNA B330016D10 gene [Source:MGI Symbol;Acc:MGI:2444063]	2.03723	0.0113982	1.32149	0.317165	0.853502	1.03005	0.768853	-0.27125	0.150687	0.421937	8	-0.192472	1.08225	-0.889774
ENSMUSG00000035615	Frmpd1	FERM and PDZ domain containing 1 [Source:MGI Symbol;Acc:MGI:2446274]	4.55377	9.07128e-05	1.20657	0.0453094	0.625901	0.972826	0.47314	-0.636247	0.403667	1.03991	8	-0.162914	1.07145	-0.90854
ENSMUSG00000024770	Lipn	lipase, family member N [Source:MGI Symbol;Acc:MGI:1917416]	4.24756	1.74985e-60	124.909	6.56986	106.858	128.699	115.21	-0.268302	-0.108561	0.159741	2	-0.930771	1.0572	-0.126433
ENSMUSG00000043822	Adamtsl5	ADAMTS-like 5 [Source:MGI Symbol;Acc:MGI:1913798]	2.02406	2.03939e-17	76.129	18.7128	73.2874	87.7833	78.8961	-0.260382	-0.10639	0.153991	2	-0.933853	1.05509	-0.121239
ENSMUSG00000042734	Ttc9	tetratricopeptide repeat domain 9 [Source:MGI Symbol;Acc:MGI:1916730]	1.58779	0.00167772	2.87279	0.951496	3.18641	4.74968	2.30656	-0.5759	0.466188	1.04209	8	-0.0737162	1.03482	-0.961102
ENSMUSG00000022122	Ednrb	endothelin receptor type B [Source:MGI Symbol;Acc:MGI:102720]	3.81055	7.03645e-40	35.0481	2.49201	34.0263	41.3165	28.9207	-0.280069	0.234547	0.514616	8	-0.059072	1.02823	-0.969155
ENSMUSG00000040086	Tnni3k	TNNI3 interacting kinase [Source:MGI Symbol;Acc:MGI:2443276]	2.303	0.0141806	0.919294	0.181237	0.796602	1.25895	0.532283	-0.660292	0.581666	1.24196	8	-0.0583928	1.02792	-0.969524
ENSMUSG00000029553	Tfec	transcription factor EC [Source:MGI Symbol;Acc:MGI:1333760]	1.77444	6.06969e-14	83.2536	24.3311	70.8975	79.1423	64.2288	-0.158713	0.142516	0.301229	8	-0.0358795	1.01746	-0.981577
ENSMUSG00000087385	Frg2f1	FSHD region gene 2 family member 1 [Source:MGI Symbol;Acc:MGI:3035485]	1.56011	0.000458388	3.61972	1.22335	3.52781	5.20748	4.25826	-0.561814	-0.271493	0.290321	2	-0.987851	1.01172	-0.0238697
ENSMUSG00000025407	Gli1	GLI-Kruppel family member GLI1 [Source:MGI Symbol;Acc:MGI:95727]	3.22244	0.000176801	1.32149	0.135928	1.4794	1.77398	1.24199	-0.261972	0.252358	0.51433	8	-0.0163348	1.00807	-0.991733

### Sheet: Eff+ in vivo
Gene name	baseMean	log2FoldChange	lfcSE	pvalue	padj
S100a8	263011	2.60244	0.26375	3.97e-24	2.71e-20
Srgn	250592	1.62965	0.249252	5.88e-12	6.93e-10
S100a9	197873	2.61791	0.279458	5.02e-22	1.14e-18
Hcar2	187773	2.42572	0.322246	5.33e-15	1.78e-12
Hdc	181481	2.6026	0.367559	2.38e-13	4.28e-11
Il1r2	176841	2.45825	0.41342	2.7e-10	1.92e-08
Slpi	168408	2.0507	0.289209	1.02e-13	2.02e-11
Ccl3	133354	1.96542	0.384624	3.27e-08	1.32e-06
Mxd1	131305	2.02725	0.257977	1.34e-16	7.44e-14
Trem1	113063	1.96292	0.286873	6.13e-13	9.21e-11
Ccl4	112930	1.92097	0.243333	2.4e-16	1.21e-13
Ccr1	110647	1.5817	0.232	1.22e-12	1.69e-10
Acod1	96316.7	2.28483	0.299319	1.62e-15	6.49e-13
Btg2	85143.1	1.56198	0.328068	1.25e-07	4.27e-06
Il36g	75736	2.37714	0.321799	1.03e-14	3.07e-12
Grina	70705.4	1.6782	0.282341	2.43e-10	1.78e-08
Slfn4	68687.2	1.91683	0.536147	2.17e-05	0.000365148
Sgms2	62594.5	1.81039	0.330078	3.35e-09	1.79e-07
Lrg1	57504	2.06111	0.354979	7.19e-10	4.59e-08
Slc7a11	56740.4	1.72232	0.355778	1.68e-07	5.47e-06
Samsn1	47325.3	1.83099	0.263052	3.31e-13	5.58e-11
Slc2a3	46420.8	2.53432	0.364261	3.15e-13	5.38e-11
Entpd1	45584.4	1.75602	0.24186	3.68e-14	8.98e-12
Resf1	45418.9	1.66661	0.265252	3.55e-11	3.21e-09
G0s2	44441.4	2.53372	0.446938	8.89e-10	5.55e-08
Csf3r	44223	2.16981	0.282744	1.23e-15	5.08e-13
Smox	42633.9	1.64529	0.222307	7.89e-15	2.51e-12
Nlrp3	42498.3	1.52587	0.404619	1.75e-05	0.000304941
Lmnb1	42383.4	1.96657	0.290022	4.42e-13	6.94e-11
Fpr1	39711.8	1.99936	0.29112	2.8e-13	4.97e-11
Sell	39473.2	2.24251	0.425314	1.12e-08	5.19e-07
Cyp4f18	39340.9	1.65835	0.22077	3.8e-15	1.37e-12
Ifitm1	37093.4	2.31034	0.26849	5.35e-19	7.31e-16
Asprv1	35782.8	2.47822	0.318597	4.22e-16	1.92e-13
Tgoln1	33941	1.52604	0.191178	1.77e-16	9.3e-14
Upp1	32693.8	2.3203	0.300163	6.33e-16	2.79e-13
Chil1	31570.4	2.47503	0.355817	2.13e-13	3.93e-11
Cxcr2	31392.8	2.52835	0.504457	3.51e-08	1.4e-06
Il23a	29660.6	1.82198	0.57617	0.000108675	0.00136358
Retnlg	29002.1	2.91014	0.360572	3.6e-17	2.59e-14
Csf1	27460.6	2.19513	0.499187	7.54e-07	2.01e-05
Arg2	23822.7	1.51858	0.230093	5.01e-12	6.11e-10
Stx11	23549.9	1.9018	0.261079	2.54e-14	6.42e-12
Mmp9	22165.5	1.80969	0.272858	2.64e-12	3.5e-10
Antxr2	21366.9	1.58151	0.247982	1.71e-11	1.72e-09
Slfn1	21179	1.52662	0.492874	0.000169693	0.00196666
Mcemp1	20945.8	1.98473	0.306399	5.79e-12	6.88e-10
Gsr	20009.2	1.78152	0.295088	1.33e-10	1.05e-08
Tnfrsf26	19534.2	1.98914	0.313526	1.09e-11	1.17e-09

### Sheet: Sheet2
Lpl	23097.3	1.42961	0.402737	3.54975	0.000385604	0.0251045
Ctsb	227213	1.47149	0.452727	3.25028	0.00115292	0.0488086
Ctsl	14436	1.49139	0.397108	3.75561	0.000172917	0.0140076
Lgals1	8874.63	1.52659	0.350348	4.35736	1.32e-05	0.0021828
Ednrb	231.638	1.56133	0.484459	3.22283	0.00126932	0.0522092
Oit3	140.941	1.58124	0.520494	3.03795	0.0023819	0.078499
Csf1	3716.19	1.6096	0.443431	3.62989	0.000283542	0.0195386
Fstl1	262.85	1.61423	0.400619	4.02934	5.59e-05	0.00605679
Msr1	21558.6	1.68089	0.313735	5.35767	8.43e-08	3.74e-05
Lox	303.42	1.68432	0.450217	3.74113	0.000183196	0.0147278
Igf2bp2	272.053	1.68491	0.568244	2.96511	0.00302576	0.091741
Ak1	186.24	1.68667	0.482694	3.49428	0.000475341	0.028024
Il7r	2314.47	1.68823	0.305004	5.5351	3.11e-08	1.74e-05
Angptl2	385.103	1.69158	0.532934	3.17409	0.00150305	0.0584262
Gpnmb	265807	1.69603	0.546473	3.10359	0.00191187	0.0690095
Gm8818	138.258	1.69818	0.551949	3.07669	0.00209313	0.0733079
Cd36	18933.4	1.73634	0.330073	5.26048	1.44e-07	6.1e-05
Lrrc27	471.735	1.7492	0.572139	3.0573	0.00223342	0.0748397
Myo1b	463.699	1.75972	0.35236	4.99408	5.91e-07	0.000190101
Tceal8	385.38	1.77172	0.57765	3.06711	0.00216139	0.0744698
Hmox1	9745.84	1.77627	0.516551	3.43872	0.000584477	0.031447
Rcn1	141.024	1.80985	0.552988	3.27285	0.00106467	0.0468762
Spsb4	216.206	1.82093	0.489107	3.72297	0.000196892	0.015684
Il1rn	10655.5	1.82586	0.539687	3.38319	0.000716502	0.0359897
Akr1b8	667.245	1.83732	0.58069	3.16403	0.00155602	0.059828
S1pr1	580.182	1.84163	0.29023	6.34543	2.22e-10	3.92e-07
Mfap3l	208.416	1.84436	0.58865	3.13321	0.00172909	0.063934
Dhrs9	116.344	1.87509	0.605559	3.09647	0.00195839	0.0699746
Prokr1	130.594	1.87924	0.57638	3.26041	0.00111251	0.0477858
Lipn	178.048	1.89089	0.639846	2.95523	0.00312439	0.0932463
Gask1b	674.179	1.90105	0.471379	4.03295	5.51e-05	0.00602607
4930430E12Rik	420.283	1.91509	0.557309	3.43631	0.000589706	0.031447
Plpp3	625.359	1.94129	0.553738	3.50579	0.000455255	0.0274498
Gpr176	255.861	1.95435	0.603139	3.2403	0.00119404	0.0494968
Emp1	2081.73	1.96087	0.46195	4.24476	2.19e-05	0.00318115
P4ha2	170.049	1.97798	0.622592	3.17701	0.00148803	0.0584262
Sphk1	156.833	2.00197	0.636648	3.14455	0.00166345	0.0623764
Mmp13	3119.72	2.06449	0.581915	3.54775	0.000388542	0.0251415
Spp1	39134.9	2.06657	0.457321	4.51886	6.22e-06	0.00119177
Maged2	149.36	2.06921	0.604425	3.42343	0.000618351	0.0323248
Pf4	21659.5	2.08138	0.407543	5.10715	3.27e-07	0.00011196
Fkbp11	325.269	2.10219	0.577438	3.64054	0.000272066	0.019067
Flrt2	439.331	2.12111	0.521579	4.0667	4.77e-05	0.00532658
Syngr1	1964.08	2.16197	0.52934	4.08428	4.42e-05	0.00504505
Kitl	90.2679	2.28878	0.587403	3.89644	9.76e-05	0.00908699
Cd276	75.5537	2.36701	0.725041	3.26466	0.00109595	0.0472772
Gng11	280.53	2.37351	0.59312	4.00173	6.29e-05	0.00652274
Timp1	256.24	2.38396	0.74839	3.18545	0.00144531	0.0577212
Lyzl4	109.357	2.48655	0.557329	4.46155	8.14e-06	0.00146356
Npy	708.704	2.96064	0.754243	3.92532	8.66e-05	0.00843274
Cck	214.086	2.98155	0.709151	4.20439	2.62e-05	0.00360791
